# Decomposition potential and population structure among active microbial communities in deep salt marsh sediments

**DOI:** 10.1101/2025.07.18.665577

**Authors:** Joseph H. Vineis, Ashley N. Bulseco, Sa’ad A. A. Rafie, Zoe G. Cardon, Jennifer L. Bowen

## Abstract

Salt marsh sediments contain high levels of microbial diversity and function that reflect the heterogeneity of available nutrients, dynamic hydrology, and layers of organic matter developed over millennia. However, the microbially mediated processes involved in the cycling of complex carbon in these sediments are still largely undescribed. We used genome reconstruction, cooccurrence networks, and genome scale metabolic modeling to identify the functional capacity for organic matter decomposition among cooccurring microbes from 240 cm of sediment in a *Spartina patens* dominated salt marsh, representing over 3000 years of sediment accumulation. Microbial communities were structured according to depth, and the network identified significant positive cooccurrence within the community. We identified an active subnetwork of cooccurring subsurface metagenomic assembled genomes (MAGs) capable of decomposing complex carbon and aromatics. The Wood-Ljungdahl pathway was central to most of the MAGs within the subnetwork and metabolism of aromatics was potentially enabled through metabolic handoffs and the Benzoyl-CoA pathway. Variant analysis indicates that these subsurface populations are stratified with depth, suggesting high selection coupled with spatial isolation. These results provide evidence of microbial populations that persist under energy limited conditions and contribute to the transformation of organic matter within salt marsh sediment.
