## Supplementary material for "Decomposition potential and population structure among active microbial communities in deep salt marsh sediments": Table S3

### Sheet: Sheet1
Table S3. Test for significant pairwise differences in the mean number of peptidases among network modules
The first table "Emmean confidence intervals per group" shows the network module name, the estimated marginal mean, standard
error on the mean, degrees of freedom and the lower and upper confidnece intervals. The second part of this supplemental
includes the pairwise tests and the first column shows the modules being compared, followed by the estimated difference in marginal means
between the two groups followed by the standard error, degrees of freedom and the p-value.
Emmean confidence intervals per group
module	emmean	SE	df	lower.CI	upper.CI
a_0	30.9	1.12	337	28.72	33.1
a_1	17.7	1.65	337	14.44	20.9
a_2	17.8	1.78	337	14.33	21.3
a_3	44.1	3.25	337	37.66	50.5
a_4	15.1	4.88	337	5.52	24.7
a_5	16.7	3.56	337	9.72	23.7
a_6	34	4.88	337	24.4	43.6
a_7	21.1	3.56	337	14.06	28.1
Emmean pairwise tests
contrast	estimate	SE	df	p.value
a_0-a_1	13.241	2	337	<0.0001
a_0-a_2	13.094	2.11	337	<0.0001
a_0-a_3	-13.128	3.44	337	0.004
a_0-a_4	15.802	5.01	337	0.0367
a_0-a_5	14.194	3.74	337	0.0043
a_0-a_6	-3.073	5.01	337	0.9987
a_0-a_7	9.86	3.74	337	0.1459
a_1-a_2	-0.148	2.43	337	1
a_1-a_3	-26.37	3.65	337	<0.0001
a_1-a_4	2.561	5.15	337	0.9997
a_1-a_5	0.952	3.93	337	1
a_1-a_6	-16.314	5.15	337	0.0355
a_1-a_7	-3.381	3.93	337	0.9892
a_2-a_3	-26.222	3.71	337	<0.0001
a_2-a_4	2.708	5.2	337	0.9995
a_2-a_5	1.1	3.98	337	1
a_2-a_6	-16.167	5.2	337	0.0418
a_2-a_7	-3.233	3.98	337	0.9924
a_3-a_4	28.931	5.87	337	<0.0001
a_3-a_5	27.322	4.83	337	<0.0001
a_3-a_6	10.056	5.87	337	0.678
a_3-a_7	22.989	4.83	337	<0.0001
a_4-a_5	-1.608	6.04	337	1
a_4-a_6	-18.875	6.9	337	0.1159
a_4-a_7	-5.942	6.04	337	0.9766
a_5-a_6	-17.267	6.04	337	0.0849
a_5-a_7	-4.333	5.04	337	0.9893
a_6-a_7	12.933	6.04	337	0.3914
