## Supplementary material for "Decomposition potential and population structure among active microbial communities in deep salt marsh sediments": Table S5

### Sheet: Sheet1
Table S5. METABOLIC annotation of the Bathyarchaeia BA1 Subnetwork Community. The columns with no background fill include gene Category, Function, and Gene abbreviation.The Bathyarchaeia BA1 Subnetwork community presence absence of each function is shown with "present" and a green background
indicating the function is present and a pink "Absent" if the function was not detected.
METABOLIC - Functional annotations			Bathyarchaeia BA1 Subnetwork Community MAGs
Category	Function	Gene.abbreviation	Bathyarchaeia_BA1__s_SalMarSW160110MG_4_8867924_Bin_57_1	Bipolaricaulia_UBA9294__s_SalMarSW160110MG_4_8867924_Bin_99_2	Paceibacteria_GWA2-38-27__s_SalMarSW160130MG_3_8917055_Bin_22_3	Dehalococcoidia_AB-539-J10__s_SalMarSW160130MG_3_8917055_Bin_30_1	Bathyarchaeia_TCS64__s_SalMarSW160130MG_3_8917055_Bin_32_1	Dehalococcoidia_AB-539-J10__s_SalMarSW160130MG_3_8917055_Bin_53	Phycisphaerae_SG8-4__s_SalMarSW160130MG_3_8917055_Bin_6_2	Phycisphaerae_SG8-4__s_SalMarSW160150MG_2_8917613_Bin_36	JS1_34-128__s_SalMarSW160170MG_3_8942300_Bin_32	DSM-4660_B25-G16__s_SalMarSW160190MG_3_8917615_Bin_13_1	Dehalococcoidia_RBG-16-60-22__s_SalMarSW160190MG_3_8917615_Bin_42_1	Bathyarchaeia_BA1__s_SalMarSW160190MG_4_8917695_Bin_10_2	Dehalococcoidia_AB-539-J10__s_SalMarSW160200MG_2_8917694_Bin_1_1	Dehalococcoidia_W498__s_SalMarSW160200MG_2_8917694_Bin_14_2	Dehalococcoidia_AB-539-J10__s_SalMarSW160210MG_4_8917616_Bin_19_1	Dehalococcoidia_RBG-16-60-22__s_SalMarSW160240MG_4_8867926_Bin_27_1	Bacteroidia_VadinHA17__s_SalMarWE160130MG_2_8859071_Bin_23	JS1_34-128__s_SalMarWE160130MG_2_8859071_Bin_27	Phycisphaerae_SG8-4__s_SalMarWE160150MG_2_8859057_Bin_40_1	DSM-4660_B25-G16__s_SalMarWE160170MG_2_8859029_Bin_1_2	UBA3072_UBA3072__s_SalMarWE160170MG_2_8859029_Bin_17	Dehalococcoidia_AB-539-J10__s_SalMarWE160190MG_2_8859115_Bin_1_1	DSM-4660_B25-G16__s_SalMarWE160190MG_2_8859115_Bin_7	Phycisphaerae_SG8-4__s_SalMarWE160210MG_3_8859159_Bin_27	Dehalococcoidia_AB-539-J10__s_SalMarWE160210MG_3_8859159_Bin_3_3	Bathyarchaeia_BA1__s_SalMarWE160220MG_3_8859048_Bin_2_1	Dehalococcoidia_E44-bin88__s_SalMarWE160230MG_3_8858993_Bin_31_1	Dehalococcoidia_AB-539-J10__s_SalMarWE160230MG_3_8858993_Bin_6_3	Dehalococcoidia_AB-539-J10__s_SalMarWE160240MG_3_8859104_Bin_30_1	Bipolaricaulia_UBA9294__s_SalMarWE160240MG_3_8859104_Bin_34	Dehalococcoidia_UBA2162__s_SalMarWE160240MG_3_8859104_Bin_44	JS1_34-128__s_SalMarWE160240MG_3_8859104_Bin_6_1	Dehalococcoidia_E44-bin15__s_SalMarWE160370MG_2_8917056_Bin_39
Thermophilic specific	Thermophilic specific	rgy	Absent	Absent	Absent	Absent	Absent	Absent	Absent	Absent	Absent	Absent	Absent	Absent	Absent	Absent	Absent	Absent	Absent	Absent	Absent	Absent	Absent	Absent	Absent	Absent	Absent	Absent	Absent	Absent	Absent	Absent	Absent	Absent	Absent
Amino acid utilization	4-aminobutyrate aminotransferase and related aminotransferases	4-aminobutyrate aminotransferase and related aminotransferases	Present	Absent	Absent	Absent	Present	Absent	Absent	Absent	Absent	Present	Absent	Present	Absent	Absent	Absent	Absent	Absent	Absent	Absent	Absent	Present	Absent	Absent	Absent	Absent	Present	Absent	Absent	Absent	Absent	Absent	Absent	Absent
Amino acid utilization	Aminotransferase class I and II	aminotransferase class I and II	Absent	Present	Absent	Absent	Present	Absent	Absent	Absent	Present	Absent	Absent	Absent	Absent	Absent	Absent	Absent	Present	Present	Absent	Absent	Absent	Absent	Absent	Absent	Absent	Absent	Absent	Absent	Absent	Present	Absent	Present	Absent
Amino acid utilization	Phosphoserine aminotransferase	phosphoserine aminotransferase	Absent	Absent	Absent	Absent	Absent	Absent	Absent	Absent	Absent	Present	Absent	Absent	Absent	Absent	Absent	Absent	Present	Absent	Absent	Absent	Present	Absent	Present	Absent	Absent	Absent	Absent	Absent	Absent	Absent	Absent	Absent	Absent
Amino acid utilization	Ornithine/acetylornithine aminotransferase	ornithine/acetylornithine aminotransferase	Present	Absent	Absent	Present	Absent	Present	Present	Present	Present	Present	Present	Absent	Present	Present	Absent	Present	Absent	Present	Present	Present	Present	Present	Present	Present	Present	Present	Present	Present	Present	Absent	Present	Present	Present
Amino acid utilization	Branched-chain amino acid aminotransferase/4-amino-4-deoxychorismate lyase	branched-chain amino acid aminotransferase/4-amino-4-deoxychorismate lyase	Present	Present	Absent	Present	Absent	Present	Present	Present	Present	Present	Present	Present	Present	Present	Present	Present	Absent	Present	Present	Present	Present	Present	Present	Present	Present	Present	Present	Present	Present	Present	Present	Present	Present
Amino acid utilization	Aspartate/tyrosine/aromatic aminotransferase	aspartate/tyrosine/aromatic aminotransferase	Absent	Absent	Absent	Present	Absent	Absent	Present	Present	Present	Present	Present	Absent	Absent	Absent	Present	Present	Present	Present	Present	Absent	Present	Absent	Present	Present	Absent	Absent	Absent	Present	Present	Absent	Absent	Present	Present
Amino acid utilization	Histidinol-phosphate/aromatic aminotransferase	histidinol-phosphate/aromatic aminotransferase	Present	Present	Present	Present	Present	Present	Present	Present	Present	Present	Present	Present	Present	Present	Present	Present	Present	Present	Present	Present	Present	Present	Present	Present	Present	Present	Present	Present	Present	Absent	Present	Present	Present
Amino acid utilization	Serine-pyruvate aminotransferase/archaeal aspartate aminotransferase	serine-pyruvate aminotransferase/archaeal aspartate aminotransferase	Absent	Absent	Absent	Absent	Present	Absent	Absent	Absent	Absent	Absent	Absent	Absent	Absent	Absent	Absent	Absent	Absent	Absent	Absent	Absent	Present	Absent	Absent	Absent	Absent	Absent	Absent	Absent	Absent	Absent	Absent	Absent	Absent
Ethanol fermentation	Acetate => Acetaldehyde	acetate => acetaldehyde	Absent	Absent	Absent	Absent	Absent	Absent	Absent	Absent	Absent	Absent	Absent	Absent	Absent	Absent	Absent	Absent	Absent	Absent	Absent	Absent	Absent	Absent	Absent	Absent	Absent	Absent	Absent	Absent	Absent	Absent	Absent	Absent	Absent
Ethanol fermentation	Acetaldehyde => Ethanol	acetaldehyde => ethanol	Absent	Absent	Absent	Absent	Absent	Absent	Absent	Absent	Absent	Absent	Absent	Absent	Absent	Absent	Absent	Absent	Absent	Absent	Absent	Absent	Absent	Absent	Absent	Absent	Absent	Absent	Absent	Absent	Absent	Absent	Absent	Absent	Absent
Fatty acid degradation	acyl-CoA dehydrogenase	acyl-CoA dehydrogenase	Absent	Absent	Absent	Present	Absent	Present	Absent	Absent	Absent	Present	Present	Absent	Present	Absent	Present	Present	Absent	Absent	Absent	Present	Present	Present	Present	Absent	Present	Absent	Present	Absent	Absent	Absent	Present	Absent	Present
Aromatics degradation	Protocatechuate/Catechol degradation	catA	Absent	Absent	Absent	Absent	Absent	Absent	Absent	Absent	Absent	Absent	Absent	Absent	Absent	Absent	Absent	Absent	Absent	Absent	Absent	Absent	Absent	Absent	Absent	Absent	Absent	Absent	Absent	Absent	Absent	Absent	Absent	Absent	Absent
Aromatics degradation	Phenol => Benzoyl-CoA	ubiX||bsdC	Present	Absent	Absent	Absent	Present	Absent	Absent	Absent	Absent	Present	Present	Present	Absent	Absent	Absent	Absent	Present	Absent	Absent	Absent	Present	Absent	Absent	Absent	Absent	Present	Absent	Absent	Absent	Absent	Absent	Absent	Absent
Aromatics degradation	Benzoyl-CoA reduction	bcrABCD	Present	Absent	Absent	Absent	Absent	Absent	Absent	Absent	Absent	Present	Absent	Absent	Absent	Absent	Absent	Absent	Absent	Absent	Absent	Absent	Present	Absent	Present	Absent	Absent	Absent	Absent	Absent	Absent	Absent	Absent	Absent	Present
Complex carbon degradation	Cellulose degrading	cellobiosidase	Absent	Absent	Absent	Absent	Absent	Absent	Absent	Absent	Absent	Absent	Absent	Absent	Absent	Absent	Absent	Absent	Absent	Absent	Absent	Absent	Absent	Absent	Absent	Absent	Absent	Absent	Absent	Absent	Absent	Absent	Absent	Absent	Absent
Complex carbon degradation	Cellulose degrading	cellulase	Absent	Absent	Absent	Absent	Absent	Absent	Present	Present	Absent	Absent	Absent	Absent	Absent	Absent	Absent	Absent	Absent	Absent	Present	Present	Absent	Absent	Absent	Present	Absent	Absent	Absent	Absent	Absent	Absent	Absent	Absent	Absent
Complex carbon degradation	Cellulose degrading	beta-glucosidase	Absent	Present	Absent	Absent	Absent	Absent	Present	Absent	Present	Absent	Absent	Absent	Absent	Absent	Absent	Present	Present	Present	Present	Present	Absent	Absent	Absent	Present	Absent	Absent	Absent	Absent	Absent	Present	Absent	Absent	Present
Complex carbon degradation	Hemicullulose debranching	arabinosidase	Absent	Absent	Absent	Absent	Absent	Absent	Present	Present	Absent	Absent	Absent	Absent	Absent	Absent	Absent	Absent	Present	Present	Present	Present	Absent	Absent	Absent	Present	Absent	Absent	Absent	Absent	Absent	Absent	Absent	Present	Absent
Complex carbon degradation	Hemicullulose debranching	beta-glucuronidase	Absent	Absent	Absent	Absent	Absent	Absent	Present	Present	Absent	Absent	Absent	Absent	Absent	Absent	Absent	Absent	Absent	Absent	Absent	Absent	Absent	Absent	Absent	Present	Absent	Absent	Absent	Absent	Absent	Absent	Absent	Absent	Absent
Complex carbon degradation	Hemicullulose debranching	alpha-L-rhamnosidase	Absent	Absent	Absent	Absent	Absent	Absent	Present	Present	Absent	Absent	Absent	Absent	Absent	Absent	Absent	Absent	Present	Absent	Absent	Absent	Absent	Absent	Absent	Absent	Absent	Absent	Absent	Absent	Absent	Absent	Absent	Absent	Absent
Complex carbon degradation	Endohemicellulases	mannan endo-1,4-beta-mannosidase	Absent	Absent	Absent	Absent	Absent	Absent	Present	Absent	Absent	Absent	Absent	Absent	Absent	Absent	Absent	Absent	Absent	Absent	Absent	Absent	Absent	Absent	Absent	Present	Absent	Absent	Absent	Absent	Absent	Absent	Absent	Absent	Absent
Complex carbon degradation	Endohemicellulases	alpha-D-xyloside xylohydrolase	Absent	Absent	Absent	Absent	Absent	Absent	Present	Present	Absent	Absent	Absent	Absent	Absent	Absent	Absent	Absent	Present	Absent	Absent	Present	Absent	Absent	Absent	Absent	Absent	Absent	Absent	Absent	Absent	Absent	Absent	Absent	Absent
Complex carbon degradation	Other oligosaccharide degrading	beta-xylosidase	Absent	Absent	Absent	Absent	Absent	Absent	Present	Present	Absent	Absent	Absent	Absent	Absent	Absent	Absent	Absent	Present	Present	Present	Present	Absent	Absent	Absent	Present	Absent	Absent	Absent	Absent	Absent	Absent	Absent	Absent	Absent
Complex carbon degradation	Other oligosaccharide degrading	beta-mannosidase	Absent	Present	Absent	Absent	Absent	Absent	Absent	Absent	Present	Absent	Absent	Absent	Absent	Absent	Absent	Absent	Absent	Present	Absent	Present	Absent	Absent	Absent	Absent	Absent	Absent	Absent	Absent	Absent	Present	Absent	Absent	Absent
Complex carbon degradation	Other oligosaccharide degrading	beta-galactosidase	Absent	Absent	Absent	Absent	Absent	Absent	Present	Present	Present	Absent	Absent	Absent	Absent	Absent	Absent	Absent	Present	Present	Present	Present	Absent	Absent	Absent	Present	Absent	Absent	Absent	Absent	Absent	Absent	Absent	Absent	Absent
Complex carbon degradation	Amylolytic enzymes	alpha-amylase	Present	Absent	Absent	Absent	Absent	Present	Present	Present	Absent	Absent	Absent	Present	Absent	Present	Absent	Absent	Present	Present	Present	Absent	Absent	Present	Present	Present	Absent	Present	Absent	Absent	Absent	Absent	Absent	Absent	Absent
Complex carbon degradation	Amylolytic enzymes	glucoamylase	Absent	Absent	Absent	Absent	Absent	Absent	Absent	Absent	Present	Absent	Absent	Absent	Absent	Absent	Absent	Absent	Absent	Present	Absent	Absent	Absent	Present	Absent	Absent	Present	Absent	Absent	Present	Present	Absent	Absent	Absent	Absent
Complex carbon degradation	Amylolytic enzymes	pullulanase	Absent	Absent	Absent	Absent	Absent	Absent	Absent	Absent	Absent	Absent	Absent	Absent	Absent	Absent	Absent	Absent	Absent	Absent	Absent	Absent	Absent	Absent	Absent	Absent	Absent	Absent	Absent	Absent	Absent	Absent	Absent	Absent	Absent
Complex carbon degradation	Amylolytic enzymes	isoamylase	Absent	Absent	Absent	Absent	Absent	Absent	Absent	Absent	Absent	Absent	Absent	Absent	Absent	Absent	Absent	Absent	Absent	Absent	Absent	Absent	Absent	Absent	Absent	Absent	Absent	Absent	Absent	Absent	Absent	Absent	Absent	Absent	Absent
Complex carbon degradation	Chitin degrading	chitiniase	Absent	Absent	Absent	Absent	Absent	Absent	Absent	Absent	Absent	Absent	Absent	Absent	Absent	Absent	Absent	Absent	Absent	Absent	Absent	Absent	Absent	Absent	Absent	Absent	Absent	Absent	Absent	Absent	Absent	Absent	Absent	Absent	Absent
Complex carbon degradation	Chitin degrading	hexosaminidase	Absent	Absent	Absent	Absent	Present	Absent	Present	Present	Present	Present	Absent	Absent	Absent	Absent	Absent	Absent	Present	Present	Present	Present	Present	Absent	Present	Absent	Absent	Absent	Absent	Absent	Absent	Absent	Absent	Absent	Absent
Fermentation	Pyruvate oxidation	porA	Present	Absent	Absent	Present	Present	Present	Absent	Absent	Absent	Present	Present	Absent	Present	Present	Present	Present	Absent	Absent	Absent	Present	Present	Present	Present	Absent	Present	Present	Present	Absent	Present	Absent	Present	Absent	Present
Fermentation	Alcohol utilization	adh	Absent	Absent	Absent	Absent	Absent	Absent	Absent	Absent	Absent	Absent	Absent	Absent	Absent	Absent	Absent	Absent	Absent	Absent	Absent	Absent	Absent	Absent	Absent	Absent	Absent	Absent	Absent	Absent	Absent	Absent	Absent	Absent	Absent
Fermentation	Lactate utilization	ldh	Absent	Absent	Absent	Absent	Absent	Absent	Present	Present	Absent	Absent	Absent	Absent	Absent	Absent	Absent	Absent	Present	Absent	Present	Absent	Absent	Absent	Absent	Present	Absent	Absent	Absent	Absent	Absent	Absent	Absent	Absent	Absent
Fermentation	Acetogenesis	acdA||ack||pta	Present	Present	Present	Present	Present	Present	Present	Present	Present	Present	Absent	Absent	Absent	Present	Present	Absent	Present	Present	Present	Present	Absent	Present	Absent	Present	Absent	Present	Absent	Present	Present	Present	Present	Present	Present
Fermentation	Acetate to acetyl-CoA	acs	Present	Present	Absent	Present	Absent	Present	Present	Present	Absent	Present	Absent	Present	Absent	Present	Present	Present	Absent	Absent	Present	Present	Present	Present	Present	Absent	Present	Present	Present	Present	Present	Present	Present	Absent	Absent
Fermentation	Pyruvate <=> acetyl-CoA + formate	pflD	Absent	Absent	Absent	Absent	Absent	Absent	Absent	Absent	Absent	Absent	Absent	Absent	Absent	Absent	Absent	Absent	Absent	Absent	Absent	Absent	Absent	Absent	Absent	Absent	Absent	Absent	Absent	Absent	Absent	Absent	Absent	Absent	Absent
C1 metabolism	Methanol oxidation	mxaF or mdh	Absent	Absent	Absent	Absent	Absent	Absent	Absent	Absent	Absent	Absent	Absent	Absent	Absent	Absent	Absent	Absent	Absent	Absent	Absent	Absent	Absent	Absent	Absent	Absent	Absent	Absent	Absent	Absent	Absent	Absent	Absent	Absent	Absent
C1 metabolism	Methyl amine -> formaldehyde	mauAB	Absent	Absent	Absent	Absent	Absent	Absent	Absent	Absent	Absent	Absent	Absent	Absent	Absent	Absent	Absent	Absent	Absent	Absent	Absent	Absent	Absent	Absent	Absent	Absent	Absent	Absent	Absent	Absent	Absent	Absent	Absent	Absent	Absent
C1 metabolism	Formaldehyde oxidation	fdhA||fghA||frmA||mycoS_dep_FDH||fae	Present	Absent	Absent	Absent	Present	Absent	Absent	Absent	Absent	Absent	Absent	Present	Absent	Absent	Absent	Absent	Absent	Absent	Absent	Absent	Absent	Absent	Absent	Absent	Absent	Present	Absent	Absent	Absent	Absent	Absent	Absent	Absent
C1 metabolism	Formate oxidation	fdoG||fdwB||fdoH||fdhAB	Absent	Present	Absent	Present	Present	Present	Present	Absent	Present	Present	Present	Absent	Present	Present	Present	Present	Absent	Absent	Present	Absent	Present	Present	Present	Present	Present	Absent	Present	Present	Present	Present	Present	Present	Present
C1 metabolism	Aerobic CO oxidation	coxS||coxM||coxL	Absent	Present	Absent	Absent	Present	Absent	Absent	Absent	Present	Present	Absent	Absent	Absent	Absent	Absent	Absent	Absent	Present	Absent	Absent	Present	Absent	Present	Absent	Absent	Absent	Present	Absent	Present	Present	Absent	Present	Absent
Methane metabolism	Methane oxidation - Partculate methane monooxygenase	pmoABC	Absent	Absent	Absent	Absent	Absent	Absent	Absent	Absent	Absent	Absent	Absent	Absent	Absent	Absent	Absent	Absent	Absent	Absent	Absent	Absent	Absent	Absent	Absent	Absent	Absent	Absent	Absent	Absent	Absent	Absent	Absent	Absent	Absent
Methane metabolism	Methane oxidation - Soluble methane monoxygenase	mmoBD	Absent	Present	Absent	Absent	Absent	Absent	Absent	Absent	Absent	Present	Absent	Absent	Absent	Absent	Absent	Absent	Absent	Absent	Absent	Absent	Absent	Absent	Absent	Absent	Absent	Absent	Absent	Absent	Absent	Absent	Absent	Absent	Absent
Methane metabolism	Methane production	mcrABC	Absent	Absent	Absent	Absent	Absent	Absent	Absent	Absent	Absent	Absent	Absent	Absent	Absent	Absent	Absent	Absent	Absent	Absent	Absent	Absent	Absent	Absent	Absent	Absent	Absent	Absent	Absent	Absent	Absent	Absent	Absent	Absent	Absent
Carbon fixation	CBB cycle - Rubisco (Form I)	Form I	Absent	Absent	Absent	Absent	Absent	Absent	Absent	Absent	Absent	Absent	Absent	Absent	Absent	Absent	Absent	Absent	Absent	Absent	Absent	Absent	Absent	Absent	Absent	Absent	Absent	Absent	Absent	Absent	Absent	Absent	Absent	Absent	Absent
Carbon fixation	CBB cycle - Rubisco (Form II)	Form II	Absent	Absent	Absent	Absent	Absent	Absent	Absent	Absent	Absent	Absent	Absent	Absent	Absent	Absent	Absent	Absent	Absent	Absent	Absent	Absent	Absent	Absent	Absent	Absent	Absent	Absent	Absent	Absent	Absent	Absent	Absent	Absent	Absent
Carbon fixation	3 Hydroxypropionate cycle	mcr||K14469	Absent	Absent	Absent	Absent	Absent	Absent	Absent	Absent	Absent	Absent	Absent	Absent	Absent	Absent	Absent	Absent	Absent	Absent	Absent	Absent	Absent	Absent	Absent	Absent	Absent	Absent	Absent	Absent	Absent	Absent	Absent	Absent	Absent
Carbon fixation	3HP/4HB	K14466||K18861	Absent	Absent	Absent	Absent	Absent	Absent	Absent	Absent	Absent	Absent	Absent	Absent	Absent	Absent	Absent	Absent	Absent	Absent	Absent	Absent	Absent	Absent	Absent	Absent	Absent	Absent	Absent	Absent	Absent	Absent	Absent	Absent	Absent
Carbon fixation	DC/4-HB	K18861||4hbl	Absent	Absent	Absent	Absent	Absent	Absent	Absent	Absent	Absent	Absent	Absent	Absent	Absent	Absent	Absent	Absent	Absent	Absent	Absent	Absent	Absent	Absent	Absent	Absent	Absent	Absent	Absent	Absent	Absent	Absent	Absent	Absent	Absent
Carbon fixation	Wood Ljungdahl pathway	cdhD||cdhE||cooS	Present	Absent	Absent	Present	Present	Present	Present	Absent	Absent	Present	Present	Present	Present	Present	Present	Present	Absent	Absent	Present	Absent	Present	Present	Present	Present	Present	Present	Present	Absent	Present	Present	Present	Absent	Present
Carbon fixation	Reverse TCA cycle	aclAB	Absent	Present	Absent	Absent	Absent	Absent	Absent	Absent	Absent	Absent	Absent	Absent	Absent	Absent	Absent	Absent	Absent	Absent	Absent	Absent	Absent	Absent	Absent	Absent	Absent	Absent	Absent	Absent	Absent	Present	Absent	Absent	Absent
Nitrogen cycling	Ammonia oxidation	amoABC	Absent	Absent	Absent	Absent	Absent	Absent	Absent	Absent	Absent	Absent	Absent	Absent	Absent	Absent	Absent	Absent	Absent	Absent	Absent	Absent	Absent	Absent	Absent	Absent	Absent	Absent	Absent	Absent	Absent	Absent	Absent	Absent	Absent
Nitrogen cycling	N2 fixation	anfDKG||nifDK||vnfDKG||nifH	Absent	Absent	Absent	Absent	Absent	Absent	Absent	Absent	Absent	Absent	Absent	Absent	Absent	Absent	Absent	Absent	Absent	Absent	Absent	Absent	Absent	Absent	Absent	Absent	Absent	Absent	Absent	Absent	Absent	Absent	Absent	Absent	Absent
Nitrogen cycling	Nitrite oxidation	nxrAB	Absent	Absent	Absent	Absent	Absent	Absent	Absent	Absent	Absent	Absent	Absent	Absent	Absent	Absent	Absent	Absent	Absent	Absent	Absent	Absent	Absent	Absent	Absent	Absent	Absent	Absent	Absent	Absent	Absent	Absent	Absent	Absent	Absent
Nitrogen cycling	Nitrate reduction	napAB||narGH	Absent	Absent	Absent	Absent	Absent	Absent	Absent	Absent	Absent	Absent	Absent	Absent	Absent	Absent	Absent	Absent	Absent	Absent	Absent	Absent	Absent	Absent	Absent	Absent	Absent	Absent	Absent	Absent	Absent	Absent	Absent	Absent	Absent
Nitrogen cycling	Nitrite reduction to ammonia	nrfADH||nirBD	Absent	Absent	Absent	Absent	Absent	Absent	Absent	Absent	Absent	Absent	Absent	Absent	Absent	Absent	Absent	Absent	Absent	Absent	Absent	Absent	Absent	Absent	Absent	Absent	Absent	Absent	Absent	Absent	Absent	Absent	Absent	Absent	Absent
Nitrogen cycling	Nitrite reduction	nirKS||octR	Absent	Absent	Absent	Absent	Absent	Absent	Absent	Absent	Absent	Absent	Absent	Absent	Absent	Absent	Absent	Absent	Absent	Absent	Absent	Absent	Absent	Absent	Absent	Absent	Absent	Absent	Absent	Absent	Absent	Absent	Absent	Absent	Absent
Nitrogen cycling	Nitric oxide reduction	norBC	Absent	Absent	Absent	Absent	Absent	Absent	Absent	Absent	Absent	Absent	Absent	Absent	Absent	Absent	Absent	Absent	Absent	Absent	Absent	Absent	Absent	Absent	Absent	Absent	Absent	Absent	Absent	Absent	Absent	Absent	Absent	Absent	Absent
Nitrogen cycling	Nitrous oxide reduction	nosDZ	Absent	Absent	Absent	Absent	Absent	Absent	Absent	Absent	Absent	Absent	Absent	Absent	Absent	Absent	Absent	Absent	Absent	Absent	Absent	Absent	Absent	Absent	Absent	Absent	Absent	Present	Absent	Absent	Absent	Absent	Absent	Absent	Absent
Nitrogen cycling	Anammox	hzoA||hzsA	Absent	Absent	Absent	Absent	Absent	Absent	Absent	Absent	Absent	Absent	Absent	Absent	Absent	Absent	Absent	Absent	Absent	Absent	Absent	Absent	Absent	Absent	Absent	Absent	Absent	Absent	Absent	Absent	Absent	Absent	Absent	Absent	Absent
Sulfur cycling	Sulfide oxidation	fccB||sqr	Absent	Absent	Absent	Absent	Absent	Absent	Absent	Absent	Absent	Absent	Absent	Absent	Absent	Absent	Absent	Absent	Absent	Absent	Absent	Absent	Absent	Absent	Absent	Absent	Absent	Absent	Absent	Absent	Absent	Absent	Absent	Absent	Absent
Sulfur cycling	Sulfite reduction	dsrABD||asrABC	Absent	Absent	Absent	Absent	Absent	Absent	Absent	Absent	Absent	Absent	Absent	Absent	Absent	Absent	Absent	Absent	Absent	Absent	Absent	Absent	Absent	Absent	Absent	Absent	Absent	Absent	Absent	Absent	Absent	Absent	Absent	Absent	Absent
Sulfur cycling	Sulfur oxidation	sdo||sor	Present	Present	Absent	Absent	Absent	Absent	Absent	Absent	Present	Present	Present	Present	Present	Present	Absent	Present	Absent	Absent	Absent	Absent	Absent	Present	Present	Absent	Present	Present	Absent	Present	Present	Absent	Present	Absent	Present
Sulfur cycling	Sulfur reduction	sreABC||sor	Absent	Absent	Absent	Absent	Absent	Absent	Absent	Absent	Absent	Absent	Absent	Absent	Absent	Absent	Absent	Absent	Absent	Absent	Absent	Absent	Absent	Absent	Absent	Absent	Absent	Absent	Absent	Absent	Absent	Absent	Absent	Absent	Absent
Sulfur cycling	Thiosulfate oxidation	soxBCY	Absent	Absent	Absent	Absent	Absent	Absent	Absent	Absent	Absent	Absent	Absent	Absent	Absent	Absent	Absent	Absent	Absent	Absent	Absent	Absent	Absent	Absent	Absent	Absent	Absent	Absent	Absent	Absent	Absent	Absent	Absent	Absent	Absent
Sulfur cycling	Sulfate reduction	aprA||sat	Absent	Absent	Absent	Absent	Present	Absent	Absent	Absent	Absent	Absent	Absent	Absent	Absent	Absent	Absent	Absent	Absent	Absent	Absent	Absent	Absent	Absent	Present	Absent	Absent	Absent	Absent	Absent	Absent	Present	Absent	Present	Absent
Sulfur cycling	Thiosulfate disproportionation	phsA	Absent	Absent	Absent	Absent	Absent	Absent	Absent	Absent	Absent	Absent	Absent	Absent	Absent	Absent	Absent	Absent	Absent	Absent	Absent	Absent	Absent	Absent	Absent	Absent	Absent	Absent	Absent	Absent	Absent	Absent	Absent	Absent	Absent
Hydrogenases	FeFe hydrogenase	fefe-group-a13	Absent	Absent	Absent	Absent	Absent	Absent	Absent	Absent	Absent	Absent	Absent	Absent	Absent	Absent	Absent	Absent	Present	Absent	Absent	Absent	Absent	Absent	Absent	Absent	Absent	Absent	Absent	Absent	Absent	Absent	Absent	Present	Absent
Hydrogenases	FeFe hydrogenase	fefe-group-a2	Absent	Absent	Absent	Absent	Absent	Absent	Absent	Absent	Absent	Absent	Absent	Absent	Absent	Absent	Absent	Absent	Absent	Absent	Absent	Absent	Absent	Absent	Absent	Absent	Absent	Absent	Absent	Absent	Absent	Absent	Absent	Absent	Absent
Hydrogenases	FeFe hydrogenase	fefe-group-a4	Absent	Absent	Absent	Absent	Absent	Absent	Absent	Absent	Absent	Absent	Absent	Absent	Absent	Absent	Absent	Absent	Absent	Absent	Absent	Absent	Absent	Absent	Absent	Absent	Absent	Absent	Absent	Absent	Absent	Absent	Absent	Absent	Absent
Hydrogenases	FeFe hydrogenase	fefe-group-b	Absent	Absent	Absent	Absent	Absent	Absent	Absent	Absent	Absent	Absent	Absent	Absent	Absent	Absent	Absent	Absent	Absent	Absent	Absent	Absent	Absent	Absent	Absent	Absent	Absent	Absent	Absent	Absent	Absent	Absent	Absent	Absent	Absent
Hydrogenases	FeFe hydrogenase	fefe-group-c1	Absent	Absent	Absent	Absent	Absent	Absent	Absent	Absent	Absent	Absent	Absent	Absent	Absent	Absent	Absent	Absent	Absent	Absent	Absent	Absent	Absent	Absent	Absent	Absent	Absent	Absent	Absent	Absent	Absent	Absent	Absent	Absent	Absent
Hydrogenases	FeFe hydrogenase	fefe-group-c2	Absent	Absent	Absent	Absent	Absent	Absent	Absent	Absent	Absent	Absent	Absent	Absent	Absent	Absent	Absent	Absent	Absent	Absent	Absent	Absent	Absent	Absent	Absent	Absent	Absent	Absent	Absent	Absent	Absent	Absent	Absent	Absent	Absent
Hydrogenases	FeFe hydrogenase	fefe-group-c3	Absent	Absent	Absent	Present	Absent	Absent	Absent	Absent	Absent	Absent	Absent	Absent	Absent	Absent	Present	Absent	Absent	Absent	Absent	Absent	Absent	Absent	Absent	Absent	Absent	Absent	Absent	Absent	Absent	Absent	Absent	Absent	Absent
Hydrogenases	Fe hydrogenase	fe	Absent	Absent	Absent	Absent	Absent	Absent	Absent	Absent	Absent	Absent	Absent	Absent	Absent	Absent	Absent	Absent	Absent	Absent	Absent	Absent	Absent	Absent	Absent	Absent	Absent	Absent	Absent	Absent	Absent	Absent	Absent	Absent	Absent
Hydrogenases	Ni-Fe Hydrogenase	nife-group-1	Absent	Absent	Absent	Present	Absent	Absent	Present	Absent	Absent	Present	Present	Absent	Absent	Present	Present	Present	Absent	Absent	Present	Absent	Present	Present	Absent	Present	Present	Absent	Absent	Absent	Present	Absent	Present	Absent	Present
Hydrogenases	Ni-Fe Hydrogenase	nife-group-2ade	Absent	Absent	Absent	Absent	Absent	Absent	Absent	Absent	Absent	Absent	Absent	Absent	Absent	Absent	Absent	Absent	Absent	Absent	Absent	Absent	Absent	Absent	Absent	Absent	Absent	Absent	Absent	Absent	Absent	Absent	Absent	Absent	Absent
Hydrogenases	Ni-Fe Hydrogenase	nife-group-2bc	Absent	Absent	Absent	Absent	Absent	Absent	Absent	Absent	Absent	Absent	Absent	Absent	Absent	Absent	Absent	Absent	Absent	Absent	Absent	Absent	Absent	Absent	Absent	Absent	Absent	Absent	Absent	Absent	Absent	Absent	Absent	Absent	Absent
Hydrogenases	Ni-Fe Hydrogenase	nife-group-3abd	Absent	Absent	Absent	Absent	Absent	Absent	Absent	Absent	Absent	Absent	Absent	Absent	Absent	Absent	Absent	Absent	Absent	Absent	Absent	Absent	Absent	Absent	Absent	Absent	Absent	Absent	Absent	Absent	Absent	Absent	Absent	Absent	Absent
Hydrogenases	Ni-Fe Hydrogenase	nife-group-3c	Absent	Present	Absent	Present	Present	Absent	Absent	Absent	Absent	Absent	Present	Present	Present	Present	Present	Absent	Absent	Absent	Absent	Absent	Absent	Present	Absent	Absent	Present	Present	Present	Present	Present	Absent	Present	Absent	Absent
Hydrogenases	Ni-Fe Hydrogenase	nife-group-4a-g	Present	Absent	Absent	Present	Present	Absent	Present	Present	Present	Absent	Absent	Present	Absent	Absent	Present	Absent	Present	Present	Absent	Present	Absent	Present	Absent	Absent	Present	Absent	Absent	Absent	Present	Absent	Absent	Present	Absent
Hydrogenases	Ni-Fe Hydrogenase	nife-group-4hi	Absent	Absent	Absent	Absent	Absent	Absent	Absent	Absent	Absent	Absent	Absent	Absent	Absent	Absent	Absent	Absent	Absent	Absent	Absent	Absent	Absent	Absent	Absent	Absent	Absent	Absent	Absent	Absent	Absent	Absent	Absent	Absent	Absent
Oxidative phosphorylation	Complex I (NADH-quinone oxidoreductase)	nuoABC	Absent	Absent	Absent	Absent	Absent	Absent	Absent	Absent	Absent	Absent	Present	Absent	Absent	Absent	Absent	Present	Absent	Absent	Absent	Absent	Absent	Absent	Absent	Absent	Absent	Absent	Present	Absent	Absent	Absent	Present	Absent	Present
Oxidative phosphorylation	Complex I (NAD(P)H-quinone oxidoreductase)	NdhABC	Absent	Absent	Absent	Absent	Absent	Absent	Absent	Absent	Absent	Absent	Absent	Absent	Absent	Absent	Absent	Absent	Absent	Absent	Absent	Absent	Absent	Absent	Absent	Absent	Absent	Absent	Absent	Absent	Absent	Absent	Absent	Absent	Absent
Oxidative phosphorylation	Complex II (Succinate dehydrogenase/Fumarate reductase)	sdhCD	Absent	Absent	Absent	Absent	Absent	Absent	Absent	Absent	Absent	Absent	Absent	Absent	Absent	Absent	Absent	Absent	Present	Absent	Absent	Absent	Present	Absent	Absent	Absent	Absent	Absent	Absent	Absent	Absent	Absent	Absent	Absent	Absent
Oxidative phosphorylation	Complex III (Cytochrome c reductase)	petAB||fbcH	Absent	Absent	Absent	Absent	Absent	Absent	Absent	Absent	Absent	Absent	Absent	Absent	Absent	Absent	Absent	Absent	Absent	Absent	Absent	Absent	Absent	Absent	Absent	Absent	Absent	Absent	Absent	Absent	Absent	Absent	Absent	Absent	Absent
Oxidative phosphorylation	Complex V (ATP synthase: V/A-type H+/Na+-transporting ATPase)	atpAB (V/A-type)	Present	Absent	Absent	Present	Present	Present	Present	Present	Present	Present	Absent	Absent	Present	Absent	Absent	Absent	Absent	Present	Present	Present	Present	Present	Present	Present	Present	Absent	Absent	Absent	Absent	Absent	Absent	Present	Present
Oxidative phosphorylation	Complex V (F-type H+-transporting ATPase)	atpAD (F-type)	Absent	Absent	Absent	Present	Absent	Present	Absent	Absent	Present	Present	Present	Absent	Absent	Absent	Absent	Present	Present	Present	Absent	Absent	Present	Absent	Present	Absent	Absent	Absent	Present	Absent	Absent	Present	Present	Present	Present
Oxygen metabolism (Oxidative phosphorylation Complex IV)	Oxygen metabolism - cytochrome c oxidase, caa3-type	coxAB	Absent	Absent	Absent	Absent	Absent	Absent	Absent	Absent	Absent	Absent	Absent	Absent	Absent	Absent	Absent	Absent	Absent	Absent	Absent	Absent	Absent	Absent	Absent	Absent	Absent	Absent	Absent	Absent	Absent	Absent	Absent	Absent	Absent
Oxygen metabolism (Oxidative phosphorylation Complex IV)	Oxygen metabolism - cytochrome c oxidase, cbb3-type	ccoNOP	Absent	Absent	Absent	Absent	Absent	Absent	Absent	Absent	Absent	Absent	Absent	Absent	Absent	Absent	Absent	Absent	Absent	Absent	Absent	Absent	Absent	Absent	Absent	Absent	Absent	Absent	Absent	Absent	Absent	Absent	Absent	Absent	Absent
Oxygen metabolism (Oxidative phosphorylation Complex IV)	Oxygen metabolism - cytochrome (quinone) oxidase, bo type	cyoABCD	Absent	Absent	Absent	Absent	Absent	Absent	Absent	Absent	Absent	Absent	Absent	Absent	Absent	Absent	Absent	Absent	Absent	Absent	Absent	Absent	Absent	Absent	Absent	Absent	Absent	Absent	Absent	Absent	Absent	Absent	Absent	Absent	Absent
Oxygen metabolism (Oxidative phosphorylation Complex IV)	Oxygen metabolism - cytochrome (quinone) oxidase, bd type	cydAB	Absent	Absent	Absent	Absent	Absent	Absent	Absent	Absent	Absent	Absent	Absent	Absent	Absent	Absent	Absent	Absent	Present	Absent	Absent	Absent	Absent	Absent	Absent	Absent	Absent	Absent	Absent	Absent	Absent	Absent	Absent	Absent	Absent
Oxygen metabolism (Oxidative phosphorylation Complex IV)	Oxygen metabolism - cytochrome (quinone) oxidase, aa3 type, QoxABCD	qoxAB	Absent	Absent	Absent	Absent	Absent	Absent	Absent	Absent	Absent	Absent	Absent	Absent	Absent	Absent	Absent	Absent	Absent	Absent	Absent	Absent	Absent	Absent	Absent	Absent	Absent	Absent	Absent	Absent	Absent	Absent	Absent	Absent	Absent
Urea utilization	Urease	ureABC	Absent	Absent	Absent	Absent	Absent	Absent	Absent	Absent	Absent	Absent	Absent	Absent	Absent	Absent	Absent	Absent	Absent	Absent	Absent	Absent	Absent	Absent	Absent	Absent	Absent	Absent	Absent	Absent	Absent	Absent	Absent	Absent	Absent
Halogenated compound utilization	Halogenated compounds breakdown	E3.8.1.2||pcpC||cprA||pceA	Absent	Present	Absent	Absent	Absent	Absent	Absent	Absent	Absent	Present	Absent	Absent	Absent	Absent	Absent	Absent	Absent	Absent	Absent	Absent	Absent	Absent	Absent	Absent	Absent	Absent	Absent	Absent	Absent	Absent	Absent	Absent	Absent
Perchlorate reduction	Perchlorate reduction	pcrAB	Absent	Absent	Absent	Absent	Absent	Absent	Absent	Absent	Absent	Absent	Absent	Absent	Absent	Absent	Absent	Absent	Absent	Absent	Absent	Absent	Absent	Absent	Absent	Absent	Absent	Absent	Absent	Absent	Absent	Absent	Absent	Absent	Absent
Chlorite reduction	Chlorite reduction	cld	Absent	Absent	Absent	Absent	Absent	Absent	Absent	Absent	Absent	Absent	Absent	Absent	Absent	Absent	Absent	Absent	Absent	Absent	Absent	Absent	Absent	Absent	Absent	Absent	Absent	Absent	Absent	Absent	Absent	Absent	Absent	Absent	Absent
As cycling	Arsenite oxidation	arxA||aioA	Absent	Absent	Absent	Absent	Absent	Absent	Absent	Absent	Absent	Absent	Absent	Absent	Absent	Absent	Absent	Absent	Absent	Absent	Absent	Absent	Absent	Absent	Absent	Absent	Absent	Absent	Absent	Absent	Absent	Absent	Absent	Absent	Absent
As cycling	Arsenate reduction	arrA	Absent	Absent	Absent	Absent	Absent	Absent	Absent	Absent	Absent	Present	Present	Absent	Absent	Absent	Absent	Present	Absent	Absent	Absent	Absent	Present	Absent	Present	Absent	Present	Absent	Absent	Absent	Absent	Absent	Present	Absent	Absent
Selenate reduction	Selenate reduction	ygfMK||xdhD	Absent	Present	Absent	Present	Absent	Present	Absent	Absent	Present	Absent	Absent	Absent	Present	Present	Present	Absent	Absent	Present	Absent	Absent	Absent	Present	Absent	Absent	Present	Absent	Present	Absent	Present	Present	Absent	Present	Absent
Nitrile hydration	Nitrile hydratase	nthAB	Absent	Absent	Absent	Absent	Absent	Absent	Absent	Absent	Absent	Absent	Absent	Absent	Absent	Absent	Absent	Absent	Absent	Absent	Absent	Absent	Absent	Absent	Absent	Absent	Absent	Absent	Absent	Absent	Absent	Absent	Absent	Absent	Absent
Metal reduction	Metal (Iron/Manganese) reduction	Iron reduction series genes	Present	Present	Absent	Absent	Present	Present	Present	Present	Present	Present	Present	Present	Absent	Present	Present	Present	Present	Present	Present	Present	Present	Present	Present	Present	Present	Present	Present	Present	Present	Present	Present	Present	Present
