## Supplementary material for "Decomposition potential and population structure among active microbial communities in deep salt marsh sediments": Table S6

### Sheet: Sheet1
Table S6. Summary of metabolites produced through metabolic complimentarity among members of the Bathyarchaeia BA1 Subnetwork Community (m2m analysis).
Query	BioCyc Common-Name	BioCyc	Kegg	compound	category	CHEBI	PubChem	HMDB	ChemSpider	Metabolights	MetanetX	BiGG	SEED
cpd00447	betaine aldehyde	<A NAME="Sbetainealdehyde" HREF="/compound?orgid=META&id=BETAINE_ALDEHYDE">betaine aldehyde</A>	C00576	M00555	Betaine biosynthesis, choline => betaine	15710	249	HMDB01252	244	MTBLC15710	MNXM457	betald	cpd00447
cpd00762	4-guanidinobutanoate	<A NAME="S4-guanidinobutanoate" HREF="/compound?orgid=META&id=CPD-592">4-guanidinobutanoate</A>	C01035	map00330	Arginine and proline metabolism	57486	25200642	HMDB03464	NIL	MTBLC57486	MNXM1312	NIL	cpd00762
cpd00765	L-gulono-1,4-lactone	<A NAME="SL-gulono-14-lactone" HREF="/compound?orgid=META&id=L-GULONO-1-4-LACTONE">L-gulono-1,4-lactone</A>	C01040	map00053	Ascorbate and aldarate metabolism	17587	439373	HMDB03466	388493	MTBLC17587	MNXM928	NIL	cpd00765
cpd00183	sarcosine	<A NAME="Ssarcosine" HREF="/compound?orgid=META&id=SARCOSINE">sarcosine</A>	C00213	M00975	Betaine degradation, bacteria, betaine => pyruvate	57433	7311726	HMDB00271	NIL	MTBLC57433	MNXM300	sarcs	cpd00183
cpd00524	scyllo-inosose	<A NAME="Siscylloi-inosose" HREF="/compound?orgid=META&id=CPD-14808"><i>scyllo</i>-inosose</A>	C00691	map01110	Biosynthesis of secondary metabolites	81197	439294	NIL	NIL	NIL	MNXM676	NIL	cpd00524
cpd00400	acrylate	<A NAME="Sacrylate" HREF="/compound?orgid=META&id=ACRYLATE">acrylate</A>	C00511	map01220	Degradation of aromatic compounds	37080	25188	HMDB31647	23524	MTBLC37080	MNXM1368	NIL	cpd00400
cpd00401	benzoyl-CoA	<A NAME="Sbenzoyl-CoA" HREF="/compound?orgid=META&id=BENZOYLCOA">benzoyl-CoA</A>	C00512	map01220	Degradation of aromatic compounds	57369	45266596	HMDB02252	NIL	NIL	MNXM240	NIL	cpd00401
cpd00405	hexadecanal	<A NAME="Shexadecanal" HREF="/compound?orgid=META&id=PALMITALDEHYDE">hexadecanal</A>	C00517	map00071	Fatty acid degradation	17600	984	HMDB01551	959	MTBLC17600	MNXM528	NIL	cpd00405
cpd00719	GDP-alpha-D-mannuronate	<A NAME="SGDP-alpha-D-mannuron" HREF="/compound?orgid=META&id=CPD-1828">GDP-&alpha;-D-mannuronate</A>	C00976	map00051	Fructose and mannose metabolism	84886	135398575	NIL	10140147	NIL	MNXM2233	NIL	cpd00719
cpd00382	raffinose	<A NAME="Sraffinose" HREF="/compound?orgid=META&id=CPD-1099">raffinose</A>	C00492	map00052	Galactose metabolism	16634	439242	HMDB03213	388379	MTBLC16634	MNXM621	NIL	cpd00382
cpd00083	GDP-alpha-D-mannose	<A NAME="SGDP-alpha-D-mannose" HREF="/compound?orgid=META&id=GDP-MANNOSE">GDP-&alpha;-D-mannose</A>	C00096	map00114	00114 Ascorbate biosynthesis, plants, fructose-6P => ascorbate	57527	135398626	HMDB01163	NIL	MTBLC57527	MNXM82	gdpmann	cpd00083
cpd00695	2-oxoglutaramate	<A NAME="S2-oxoglutaramate" HREF="/compound?orgid=META&id=2-KETO-GLUTARAMATE">2-oxoglutaramate</A>	C00940	map00250	Alanine, aspartate and glutamate metabolism	16769	152239	HMDB01552	134184	MTBLC16769	MNXM575	NIL	cpd00695
cpd00044	3'-phosphoadenylyl-sulfate	<A NAME="S3-phosphoadenylyl-su" HREF="/compound?orgid=META&id=PAPS">3'-phosphoadenylyl-sulfate</A>	C00053	M00176	Assimilatory sulfate reduction, sulfate => H2S	58339	46926099	HMDB01134	NIL	MTBLC58339	MNXM49	paps	cpd00044
cpd00045	adenosine 3',5'-bisphosphate	<A NAME="Sadenosine35-bisphosp" HREF="/compound?orgid=META&id=3-5-ADP">adenosine 3',5'-bisphosphate</A>	C00054	M00176	Assimilatory sulfate reduction, sulfate => H2S	58343	23615194	HMDB00061	19951095	MTBLC58343	MNXM45	pap	cpd00045
cpd00104	biotin	<A NAME="Sbiotin" HREF="/compound?orgid=META&id=BIOTIN">biotin</A>	C00120	M00123	Biotin biosynthesis, pimeloyl-ACP/CoA => biotin	57586	6560210	HMDB00030	5028036	MTBLC57586	MNXM304	btn	cpd00104
cpd00551	diacetyl	<A NAME="Sdiacetyl" HREF="/compound?orgid=META&id=DIACETYL">diacetyl</A>	C00741	map00650	Butanoate metabolism	16583	650	HMDB03407	630	NIL	MNXM1467	NIL	cpd00551
cpd01011	1-butanal	<A NAME="S1-butanal" HREF="/compound?orgid=META&id=BUTANAL">1-butanal</A>	C01412	map00650	Butanoate metabolism	15743	261	HMDB03543	256	NIL	MNXM1017	btal	cpd01011
cpd07946	4-hydroxybutanoyl-CoA	<A NAME="S4-hydroxybutanoyl-Co" HREF="/compound?orgid=META&id=4-HYDROXY-BUTYRYL-COA">4-hydroxybutanoyl-CoA</A>	C11062	map00650	Butanoate metabolism	58574	45266688	NIL	NIL	NIL	MNXM2334	NIL	cpd07946
cpd00630	3-oxoadipate	<A NAME="S3-oxoadipate" HREF="/compound?orgid=META&id=3-KETO-ADIPATE">3-oxoadipate</A>	C00846	map01220 Degradation of aromatic compounds	Catechol ortho-cleavage, catechol => 3-oxoadipate	15775	5459800	HMDB00398	4573571	NIL	MNXM716	NIL	cpd00630
cpd01496	sodium arsenite	<A NAME="Ssodiumarsenite" HREF="/compound?orgid=META&id=CPD0-1496">sodium arsenite</A>	C11906	map05207	Chemical carcinogenesis - receptor activation	29678	443495	NIL	22980	NIL	MNXM82332	NIL	cpd08704
cpd00559	squalene	<A NAME="Ssqualene" HREF="/compound?orgid=META&id=SQUALENE">squalene</A>	C00751	M00101	Cholesterol biosynthesis, FPP => cholesterol	15440	638072	HMDB00256	NIL	MTBLC15440	MNXM292	NIL	cpd00559
cpd00608	D-altronate	<A NAME="SD-altronate" HREF="/compound?orgid=META&id=D-ALTRONATE">D-altronate</A>	C00817	M00631	D-Galacturonate degradation (bacteria), D-galacturonate => pyruvate + D-glyceraldehyde 3P	17360	5459986	NIL	4573692	NIL	MNXM2011	altrn	cpd00608
cpd00804	D-sorbitol 6-phosphate	<A NAME="SD-sorbitol6-phosphat" HREF="/compound?orgid=META&id=D-SORBITOL-6-P">D-sorbitol 6-phosphate</A>	C01096	map00051	Fructose and mannose metabolism	60084	21123134	NIL	10618756	NIL	MNXM393	sbt6p	cpd00804
cpd00594	L-gulonate	<A NAME="SL-gulonate" HREF="/compound?orgid=META&id=L-GULONATE">L-gulonate</A>	C00800	M00014	Glucuronate pathway (uronate pathway)	13115	6857680	NIL	5257015	MTBLC13115	MNXM1927	NIL	cpd00594
cpd00444	CDP-ethanolamine	<A NAME="SCDP-ethanolamine" HREF="/compound?orgid=META&id=CDP-ETHANOLAMINE">CDP-ethanolamine</A>	C00570	map00564	Glycerophospholipid metabolism	57876	25202847	HMDB01564	NIL	MTBLC57876	MNXM449	NIL	cpd00444
cpd01155	cadaverine	<A NAME="Scadaverine" HREF="/compound?orgid=META&id=CADAVERINE">cadaverine</A>	C01672	map00310	Lysine degradation	58384	3718401	HMDB02322	2949420	NIL	MNXM943	15dap	cpd01155
cpd00663	acryloyl-CoA	<A NAME="Sacryloyl-CoA" HREF="/compound?orgid=META&id=ACRYLYL-COA">acryloyl-CoA</A>	C00894	map00643 Styrene degradation	M00013	Malonate semialdehyde pathway, propanoyl-CoA => acetyl-CoA	45266595	HMDB02307	NIL	MTBLC57367	MNXM650	NIL	cpd00663
cpd00771	N-methyl-L-glutamate	<A NAME="SiNi-methyl-L-glutama" HREF="/compound?orgid=META&id=CPD-404"><i>N</i>-methyl-L-glutamate</A>	C01046	map00680	Methane metabolism	29083	5460343	HMDB62660	4573907	NIL	MNXM2141	NIL	cpd00771
cpd00187	methylamine	<A NAME="Smethylamine" HREF="/compound?orgid=META&id=METHYLAMINE">methylamine</A>	C00218	M00563	Methanogenesis, methylamine/dimethylamine/trimethylamine => methane	59338	644041	HMDB00164	559103	MTBLC59338	MNXM255	NIL	cpd00187
cpd00558	spermine	<A NAME="Sspermine" HREF="/compound?orgid=META&id=SPERMINE">spermine</A>	C00750	M00913	Pantothenate biosynthesis, 2-oxoisovalerate/spermine => pantothenate	45725	446718	HMDB01256	394003	MTBLC45725	MNXM408	NIL	cpd00558
cpd00366	ribitol	<A NAME="Sribitol" HREF="/compound?orgid=META&id=RIBITOL">ribitol</A>	C00474	map00040	Pentose and glucuronate interconversions	15963	NIL	HMDB00508	NIL	MTBLC15963	MNXM1820	NIL	cpd00366
cpd00452	phenylacetyl-CoA	<A NAME="Sphenylacetyl-CoA" HREF="/compound?orgid=META&id=CPD-207">phenylacetyl-CoA</A>	C00582	M00878	Phenylacetate degradation, phenylaxetate => acetyl-CoA/succinyl-CoA	57390	45266611	HMDB06503	NIL	MTBLC57390	MNXM502	phaccoa	cpd00452
cpd00464	phenylacetaldehyde	<A NAME="Sphenylacetaldehyde" HREF="/compound?orgid=META&id=PHENYLACETALDEHYDE">phenylacetaldehyde</A>	C00601	map00360	Phenylalanine metabolism	16424	998	HMDB06236	13876539	MTBLC16424	MNXM473	pacald	cpd00464
cpd03481	2-phenylethanol	<A NAME="S2-phenylethanol" HREF="/compound?orgid=META&id=CPD-7035">2-phenylethanol</A>	C05853	map00360	Phenylalanine metabolism	49000	6054	HMDB33944	5830	MTBLC49000	MNXM2476	NIL	cpd03481
cpd00162	ethanolamine	<A NAME="Sethanolamine" HREF="/compound?orgid=META&id=ETHANOL-AMINE">ethanolamine</A>	C00189	M00092	Phosphatidylethanolamine (PE) biosynthesis, ethanolamine => PE	57603	444693	HMDB00149	392552	MTBLC57603	MNXM218	etha	cpd00162
cpd00285	O-phosphoethanolamine	<A NAME="SiOi-phosphoethanolam" HREF="/compound?orgid=META&id=PHOSPHORYL-ETHANOLAMINE"><i>O</i>-phosphoethanolamine</A>	C00346	M00092	Phosphatidylethanolamine (PE) biosynthesis, ethanolamine => PE	58190	7059434	HMDB00224	5415641	MTBLC58190	MNXM187	NIL	cpd00285
cpd01844	propanoyl phosphate	<A NAME="Spropanoylphosphate" HREF="/compound?orgid=META&id=PROPIONYL-P">propanoyl phosphate</A>	C02876	map00640	Propanoate metabolism	58933	22003434	NIL	NIL	NIL	MNXM1499	ppap	cpd01844
cpd00151	thymine	<A NAME="Sthymine" HREF="/compound?orgid=META&id=THYMINE">thymine</A>	C00178	M00046	Pyrimidine degradation, uracil => beta-alanine, thymine => 3-aminoisobutanoate	17821	1135	HMDB00262	1103	MTBLC17821	MNXM386	thym	cpd00151
cpd00390	CDP-alpha-D-glucose	<A NAME="SCDP-alpha-D-glucose" HREF="/compound?orgid=META&id=CDP-D-GLUCOSE">CDP-&alpha;-D-glucose</A>	C00501	map00500	Starch and sucrose metabolism	137927	25245528	HMDB03369	NIL	NIL	MNXM45895	NIL	cpd00390
cpd01150	acrylamide	<A NAME="Sacrylamide" HREF="/compound?orgid=META&id=ACRYLAMIDE">acrylamide</A>	C01659	map00643	Styrene degradation	28619	6579	HMDB04296	6331	NIL	MNXM3208	NIL	cpd01150
cpd00484	4-hydroxybenzaldehyde	<A NAME="S4-hydroxybenzaldehyd" HREF="/compound?orgid=META&id=4-HYDROXYBENZALDEHYDE">4-hydroxybenzaldehyde</A>	C00633	map00623	Toluene degradation	17597	126	HMDB11718	123	MTBLC17597	MNXM577	NIL	cpd00484
cpd00704	(indol-3-yl)ethanol	<A NAME="Sindol-3-ylethanol" HREF="/compound?orgid=META&id=CPD-341">(indol-3-yl)ethanol</A>	C00955	map00380	Tryptophan metabolism	17890	10685	HMDB03447	10235	MTBLC17890	MNXM1686	NIL	cpd00704
cpd00673	5,6-dihydrothymine	<A NAME="S56-dihydrothymine" HREF="/compound?orgid=META&id=DIHYDRO-THYMINE">5,6-dihydrothymine</A>	C00906			27468	93556	HMDB00079	14083692	MTBLC27468	MNXM772	NIL	cpd00673
cpd00756	N,N-dimethylglycine	<A NAME="SiNNi-dimethylglycine" HREF="/compound?orgid=META&id=DIMETHYL-GLYCINE"><i>N,N</i>-dimethylglycine</A>	C01026			58251	6971056	HMDB00092	NIL	MTBLC58251	MNXM464	NIL	cpd00756
cpd00759	S-formylglutathione	<A NAME="SiSi-formylglutathion" HREF="/compound?orgid=META&id=CPD-548"><i>S</i>-formylglutathione</A>	C01031			57688	25246250	HMDB01550	NIL	MTBLC57688	MNXM952	Sfglutth	cpd00759
cpd00824	sphinganine 1-phosphate	<A NAME="Ssphinganine1-phospha" HREF="/compound?orgid=META&id=CPD-649">sphinganine 1-phosphate</A>	C01120			57939	46878432	HMDB01383	NIL	MTBLC57939	MNXM487	NIL	cpd00824
cpd00886	(R)-3-amino-2-methylpropanoate	<A NAME="SR-3-amino-2-methylpr" HREF="/compound?orgid=META&id=CPD-471">(R)-3-amino-2-methylpropanoate</A>	C01205			57731	6971064	HMDB02299	NIL	MTBLC57731	MNXM786	NIL	cpd00886
cpd00892	1-amino-1-deoxy-scyllo-inositol	<A NAME="S1-amino-1-deoxy-iscy" HREF="/compound?orgid=META&id=CPD-1105">1-amino-1-deoxy-<i>scyllo</i>-inositol</A>	C01214			57671	25246244	NIL	NIL	NIL	MNXM2170	NIL	cpd00892
cpd00896	2-dehydro-6-phospho-D-gluconate	<A NAME="S2-dehydro-6-phospho-" HREF="/compound?orgid=META&id=CPD-339">2-dehydro-6-phospho-D-gluconate</A>	C01218			20750	15942886	NIL	13085539	NIL	MNXM1218	NIL	cpd00896
cpd00897	CDP-4-dehydro-6-deoxy-alpha-D-glucose	<A NAME="SCDP-4-dehydro-6-deox" HREF="/compound?orgid=META&id=CPD-658">CDP-4-dehydro-6-deoxy-&alpha;-D-glucose</A>	C01219			138808	25244744	NIL	NIL	NIL	MNXM1370	NIL	cpd00897
cpd00900	GDP-4-dehydro-alpha-D-rhamnose	<A NAME="SGDP-4-dehydro-alpha-" HREF="/compound?orgid=META&id=GDP-4-DEHYDRO-6-DEOXY-D-MANNOSE">GDP-4-dehydro-&alpha;-D-rhamnose</A>	C01222			57964	135398620	HMDB01346	NIL	MTBLC57964	MNXM516	gdpddman	cpd00900
cpd00908	sn-glycero-3-phosphoethanolamine	<A NAME="Sisni-glycero-3-phosp" HREF="/compound?orgid=META&id=L-1-GLYCEROPHOSPHORYLETHANOL-AMINE"><i>sn</i>-glycero-3-phosphoethanolamine</A>	C01233			143890	70678815	HMDB00114	NIL	NIL	MNXM368	g3pe	cpd00908
cpd02018	5-methylcytosine	<A NAME="S5-methylcytosine" HREF="/compound?orgid=META&id=CPD0-2018">5-methylcytosine</A>	C02376			27551	65040	HMDB02894	13734114	MTBLC27551	MNXM3509	NIL	cpd01587
cpd01715	3-dehydrocarnitine	<A NAME="S3-dehydrocarnitine" HREF="/compound?orgid=META&id=3-DE-H-CARNITINE">3-dehydrocarnitine</A>	C02636			57885	6991982	HMDB12154	5360148	NIL	MNXM1637	NIL	cpd01715
cpd01880	(E)-(indol-3-yl)acetaldehyde oxime	<A NAME="SiEi-indol-3-ylacetal" HREF="/compound?orgid=META&id=INDOLE-3-ACETALDOXIME">(<i>E</i>)-(indol-3-yl)acetaldehyde oxime</A>	C02937			17545	5371769	NIL	4522197	NIL	MNXM1252	NIL	cpd01880
cpd01999	GDP-alpha-D-rhamnose	<A NAME="SGDP-alpha-D-rhamnose" HREF="/compound?orgid=META&id=CPD-353">GDP-&alpha;-D-rhamnose</A>	C03117			58224	135398577	HMDB01499	NIL	NIL	MNXM1829	NIL	cpd01999
cpd02168	prephytoene diphosphate	<A NAME="Sprephytoenediphospha" HREF="/compound?orgid=META&id=CPD-464">prephytoene diphosphate</A>	C03427			58011	122706259	HMDB03023	NIL	NIL	MNXM1788	NIL	cpd02168
cpd02305	3-(4-hydroxyphenyl)lactate	<A NAME="S3-4-hydroxyphenyllac" HREF="/compound?orgid=META&id=4-HYDROXYPHENYLLACTATE">3-(4-hydroxyphenyl)lactate</A>	C03672			36659	9548580	HMDB00755	NIL	NIL	MNXM114141	NIL	cpd02305
cpd02315	(6R)-6-pyruvoyl-5,6,7,8-tetrahydropterin	<A NAME="S6iRi-6-pyruvoyl-5678" HREF="/compound?orgid=META&id=6-PYRUVOYL-5678-TETRAHYDROPTERIN">(6<i>R</i>)-6-pyruvoyl-5,6,7,8-tetrahydropterin</A>	C03684			136564	135440065	HMDB01195	114280	MTBLC17804	MNXM722720	NIL	cpd02315
cpd02361	(4-hydroxyphenyl)acetaldehyde	<A NAME="S4-hydroxyphenylaceta" HREF="/compound?orgid=META&id=HYDRPHENYLAC-CPD">(4-hydroxyphenyl)acetaldehyde</A>	C03765			15621	440113	HMDB03767	15403391	MTBLC15621	MNXM479	4hoxpacd	cpd02361
cpd02416	N-acetyl-beta-D-glucosamine	<A NAME="SiNi-acetyl-beta-D-gl" HREF="/compound?orgid=META&id=N-ACETYL-BETA-D-GLUCOSAMINE"><i>N</i>-acetyl-&beta;-D-glucosamine</A>	C03878			28009	24139	HMDB00803	22563	MTBLC28009	MNXM2138	acgam	cpd02416
cpd02438	methyl-CoM	<A NAME="Smethyl-CoM" HREF="/compound?orgid=META&id=Me-CoM">methyl-CoM</A>	C03920	map00680 Methane metabolism		58286	18343309	NIL	NIL	NIL	MNXM671	NIL	cpd02438
cpd12439	a 1-lysophosphatidate	<A NAME="Sa1-lysophosphatidate" HREF="/compound?orgid=META&id=2-Acyl-sn-glycerol-3-phosphates">a 1-lysophosphatidate</A>	C03974			17936	NIL	NIL	NIL	NIL	MNXM4965	NIL	cpd12439
cpd02616	dTDP-viosamine	<A NAME="SdTDP-viosamine" HREF="/compound?orgid=META&id=CPD-472">dTDP-viosamine</A>	C04268			68501	25202257	NIL	NIL	NIL	MNXM114266	NIL	cpd02616
cpd02638	CDP-4-dehydro-3,6-dideoxy-alpha-D-glucose	<A NAME="SCDP-4-dehydro-36-did" HREF="/compound?orgid=META&id=CPD-1078">CDP-4-dehydro-3,6-dideoxy-&alpha;-D-glucose</A>	C04297			70783	25245089	NIL	NIL	NIL	MNXM4514	NIL	cpd02638
cpd02782	UDP-N-acetyl-alpha-D-glucosaminouronate	<A NAME="SUDP-iNi-acetyl-alpha" HREF="/compound?orgid=META&id=UDP-N-ACETYL-2-AMINO-D-GLUCURONATE">UDP-<i>N</i>-acetyl-&alpha;-D-glucosaminouronate</A>	C04573			65040	57339212	NIL	NIL	NIL	MNXM7862	NIL	cpd02782
cpd10527	3,7-dimethylquercetagetin	<A NAME="S37-dimethylquercetag" HREF="/compound?orgid=META&id=CPD-10527">3,7-dimethylquercetagetin</A>	C04581			27767	148856	NIL	131209	NIL	MNXM3830	NIL	cpd02790
cpd02824	2,3-bis-O-geranylgeranyl-sn-glycerol 1-phosphate	<A NAME="S23-bis-iOi-geranylge" HREF="/compound?orgid=META&id=BIS-GERANYLGERANYLGLYCEROL-PHOSPHATE">2,3-bis-<i>O</i>-geranylgeranyl-<i>sn</i>-glycerol 1-phosphate</A>	C04638			58837	46878445	NIL	NIL	NIL	MNXM90594	NIL	cpd02824
cpd03076	2-amino-5-oxocyclohex-1-enecarboxyl-CoA	<A NAME="S2-amino-5-oxocyclohe" HREF="/compound?orgid=META&id=2-AMINO-5-OXOCYCLOHEX-1-ENECARBOXYL-COA">2-amino-5-oxocyclohex-1-enecarboxyl-CoA</A>	C05165	map00627 Aminobenzoate degradation		58410	25203688	NIL	NIL	NIL	MNXM1980	NIL	cpd03076
cpd03091	5'-deoxyadenosine	<A NAME="S5-deoxyadenosine" HREF="/compound?orgid=META&id=CH33ADO">5'-deoxyadenosine</A>	C05198			17319	439182	HMDB01983	388325	MTBLC17319	MNXM316	dad_5	cpd03091
cpd03205	all-trans-phytoene	<A NAME="Sall-itransi-phytoene" HREF="/compound?orgid=META&id=PHYTOENE">all-<i>trans</i>-phytoene</A>	C05413			8191	5280784	HMDB02181	4444344	MTBLC8191	MNXM1910	NIL	cpd03205
cpd03211	15-cis-phytoene	<A NAME="S15-icisi-phytoene" HREF="/compound?orgid=META&id=CPD-12321">15-<i>cis</i>-phytoene</A>	C05421			27787	9963391	NIL	8138988	NIL	MNXM557	NIL	cpd03211
cpd14702	(22R)-22-hydroxycholesterol	<A NAME="S22iRi-22-hydroxychol" HREF="/compound?orgid=META&id=CPD-14702">(22<i>R</i>)-22-hydroxycholesterol</A>	C05502			67237	167685	HMDB04035	NIL	NIL	MNXM90173	NIL	NIL
cpd03351	cinnabarinate	<A NAME="Scinnabarinate" HREF="/compound?orgid=META&id=CPD-16175">cinnabarinate</A>	C05640			140728	90659269	HMDB04078	102864	NIL	MNXM7176	NIL	cpd03351
cpd03375	3-hydroxypropanoyl-CoA	<A NAME="S3-hydroxypropanoyl-C" HREF="/compound?orgid=META&id=3-HYDROXY-PROPIONYL-COA">3-hydroxypropanoyl-CoA</A>	C05668	map00640 Propanoate metabolism		58528	44229175	HMDB06807	NIL	MTBLC58528	MNXM1263	NIL	cpd03375
cpd03456	S-sulfo-L-cysteine	<A NAME="SiSi-sulfo-L-cysteine" HREF="/compound?orgid=META&id=SULFO-CYSTEINE"><i>S</i>-sulfo-L-cysteine</A>	C05824			62225	25203408	HMDB00731	NIL	NIL	MNXM2428	NIL	cpd03456
cpd03525	N2-succinylglutamate	<A NAME="SNSUP2SUP-succinylglu" HREF="/compound?orgid=META&id=N2-SUCCINYLGLUTAMATE">N<SUP>2</SUP>-succinylglutamate</A>	C05931			58763	25244383	NIL	NIL	NIL	MNXM1757	sucglu	cpd03525
cpd03557	a 1-lysophosphatidylethanolamine	<A NAME="Sa1-lysophosphatidyle" HREF="/compound?orgid=META&id=2-ACYL-GPE">a 1-lysophosphatidylethanolamine</A>	C05973			28936	NIL	NIL	NIL	NIL	MNXM101606	NIL	cpd03557
cpd03597	4-tyrosol	<A NAME="S4-tyrosol" HREF="/compound?orgid=META&id=CPD3O-4151">4-tyrosol</A>	C06044			1879	10393	HMDB04284	9964	MTBLC1879	MNXM4964	NIL	cpd03597
cpd03625	tetrahymanol	<A NAME="Stetrahymanol" HREF="/compound?orgid=META&id=CPD-11533">tetrahymanol</A>	C06083			9493	168951	HMDB06836	147779	NIL	MNXM4841	NIL	cpd03625
cpd03709	salicylaldehyde	<A NAME="Ssalicylaldehyde" HREF="/compound?orgid=META&id=SALICYLALDEHYDE">salicylaldehyde</A>	C06202			16008	6998	HMDB34170	14368599	MTBLC16008	MNXM1593	NIL	cpd03709
cpd03750	hopan-22-ol	<A NAME="Shopan-22-ol" HREF="/compound?orgid=META&id=HOPAN-22-OL">hopan-22-ol</A>	C06309			36484	164874	NIL	144542	MTBLC36484	MNXM4616	NIL	cpd03750
cpd03751	hop-22(29)-ene	<A NAME="Shop-2229-ene" HREF="/compound?orgid=META&id=HOP-2229-ENE">hop-22(29)-ene</A>	C06310			4648	92155	NIL	83200	NIL	MNXM4615	NIL	cpd03751
cpd03861	L-xylulose 1-phosphate	<A NAME="SL-xylulose1-phosphat" HREF="/compound?orgid=META&id=CPD0-1115">L-xylulose 1-phosphate</A>	C06441			28566	21145156	NIL	20016067	NIL	MNXM59594	NIL	cpd03861
cpd11735	phosphonoformate	<A NAME="Sphosphonoformate" HREF="/compound?orgid=META&id=CPD-11735">phosphonoformate</A>	C06456			91254	51644315	HMDB14670	NIL	NIL	MNXM5274	NIL	cpd03874
cpd03918	adenosylcobinamide	<A NAME="Sadenosylcobinamide" HREF="/compound?orgid=META&id=ADENOSYLCOBINAMIDE">adenosylcobinamide</A>	C06508			2480	70678548	HMDB06903	NIL	NIL	MNXM90790	adocbi	cpd03918
cpd03920	adenosylcobinamide-GDP	<A NAME="Sadenosylcobinamide-G" HREF="/compound?orgid=META&id=ADENOSYLCOBINAMIDE-GDP">adenosylcobinamide-GDP</A>	C06510			60487	135398566	HMDB12185	NIL	NIL	MNXM1105	agdpcbi	cpd03920
cpd04058	L-N2-(2-carboxyethyl)arginine	<A NAME="SL-NSUP2SUP-2-carboxy" HREF="/compound?orgid=META&id=L-N2-2-CARBOXYETHYLARGININE">L-N<SUP>2</SUP>-(2-carboxyethyl)arginine</A>	C06655			57304	91820414	NIL	NIL	NIL	MNXM1937	NIL	cpd04058
cpd04122	2-aminoacetaldehyde	<A NAME="S2-aminoacetaldehyde" HREF="/compound?orgid=META&id=CPD-1772">2-aminoacetaldehyde</A>	C06735			58213	18706033	NIL	NIL	NIL	MNXM2212	aacald	cpd04122
cpd02065	enalapril	<A NAME="Senalapril" HREF="/compound?orgid=META&id=CPD0-2065">enalapril</A>	C06977			94620	5362032	HMDB14722	4514913	NIL	MNXM52040	NIL	cpd04301
cpd11438	imipramine	<A NAME="Simipramine" HREF="/compound?orgid=META&id=CPD-11438">imipramine</A>	C07049			47499	3696	HMDB01848	3568	NIL	MNXM57246	NIL	cpd04340
cpd04390	3-oxo-3-phenylpropanoyl-CoA	<A NAME="S3-oxo-3-phenylpropan" HREF="/compound?orgid=META&id=CPD-514">3-oxo-3-phenylpropanoyl-CoA</A>	C07118	map00642 Ethylbenzene degradation		27388	25203310	NIL	NIL	MTBLC27388	MNXM3920	NIL	cpd04390
cpd04533	3-methylbutanol	<A NAME="S3-methylbutanol" HREF="/compound?orgid=META&id=CPD-7032">3-methylbutanol</A>	C07328	Lipids [BR:br08002]		15837	31260	HMDB06007	13500715	NIL	MNXM1670	NIL	cpd04533
cpd16763	8-hydroxy-luteolin	<A NAME="S8-hydroxy-luteolin" HREF="/compound?orgid=META&id=CPD-16763">8-hydroxy-luteolin</A>	C10078			5837	90657623	NIL	NIL	MTBLC5837	MNXM56993	NIL	cpd06968
cpd01345	hydroxymethyl-dCDP	<A NAME="Shydroxymethyl-dCDP" HREF="/compound?orgid=META&id=CPD0-1345">hydroxymethyl-dCDP</A>	C11038			145464	21145194	NIL	NIL	NIL	MNXM56896	NIL	NIL
cpd01242	thiolactomycin	<A NAME="Sthiolactomycin" HREF="/compound?orgid=META&id=CPD0-1242">thiolactomycin</A>	C11165			398495	135403829	NIL	16744232	NIL	MNXM87043	NIL	cpd08042
cpd15495	dTDP-4-dehydro-5-methyl-beta-L-rhamnose	<A NAME="SdTDP-4-dehydro-5-met" HREF="/compound?orgid=META&id=CPD-15495">dTDP-4-dehydro-5-methyl-&beta;-L-rhamnose</A>	C11460			10516	90658613	NIL	NIL	NIL	MNXM51649	NIL	cpd08307
cpd08336	2-oxopropyl-CoM	<A NAME="S2-oxopropyl-CoM" HREF="/compound?orgid=META&id=2-OXOPROPYL-COM">2-oxopropyl-CoM</A>	C11497			57552	9543069	NIL	7822042	NIL	MNXM1358	NIL	cpd08336
cpd08337	(2S)-2-hydroxypropyl-CoM	<A NAME="S2iSi-2-hydroxypropyl" HREF="/compound?orgid=META&id=2-S-HYDROXYPROPYL-COM">(2<i>S</i>)-2-hydroxypropyl-CoM</A>	C11498			58430	9543086	NIL	7822059	NIL	MNXM2166	NIL	cpd08337
cpd08355	2-O-(alpha-D-mannosyl)-3-phospho-D-glycerate	<A NAME="S2-iOi-alpha-D-mannos" HREF="/compound?orgid=META&id=ALPHA-D-MANNOSYL-3-PHOSPHOGLYCERATE">2-<i>O</i>-(&alpha;-D-mannosyl)-3-phospho-D-glycerate</A>	C11516			57744	135398051	NIL	NIL	NIL	MNXM1882	NIL	cpd08355
cpd08358	UDP-alpha-D-sulfoquinovopyranose	<A NAME="SUDP-alpha-D-sulfoqui" HREF="/compound?orgid=META&id=UDP-SULFOQUINOVOSE">UDP-&alpha;-D-sulfoquinovopyranose</A>	C11521			60009	25200933	NIL	NIL	NIL	MNXM3379	NIL	cpd08358
cpd08377	D-myo-inositol (1,4,5,6)-tetrakisphosphate	<A NAME="SD-imyoi-inositol1456" HREF="/compound?orgid=META&id=INOSITOL-1456-TETRAKISPHOSPHATE">D-<i>myo</i>-inositol (1,4,5,6)-tetrakisphosphate</A>	C11555			57627	25201642	HMDB04527	NIL	MTBLC57627	MNXM1620	NIL	cpd08377
cpd09079	decanal	<A NAME="Sdecanal" HREF="/compound?orgid=META&id=CPD-8490">decanal</A>	C12307	FA Fatty acyls		31457	8175	HMDB11623	7883	MTBLC31457	MNXM7260	NIL	cpd09079
cpd15807	auraviketone	<A NAME="Sauraviketone" HREF="/compound?orgid=META&id=CPD-15807">auraviketone</A>	C12417			31245	90658511	NIL	NIL	NIL	MNXM7085	NIL	cpd09169
cpd15720	aklavinone	<A NAME="Saklavinone" HREF="/compound?orgid=META&id=CPD-15720">aklavinone</A>	C12424			31181	159776	NIL	NIL	MTBLC31181	MNXM6156	NIL	cpd09176
cpd11423	plaunotol	<A NAME="Splaunotol" HREF="/compound?orgid=META&id=CPD-11423">plaunotol</A>	C13273			32023	5282197	NIL	4445387	NIL	MNXM5278	NIL	cpd19136
cpd15839	delta-tocotrienol	<A NAME="Sdelta-tocotrienol" HREF="/compound?orgid=META&id=CPD-15839">&delta;-tocotrienol</A>	C14156			33276	5282350	HMDB30008	NIL	MTBLC33276	MNXM48991	NIL	cpd09855
cpd11206	precorrin-1	<A NAME="Sprecorrin-1" HREF="/compound?orgid=META&id=CPD-9038">precorrin-1</A>	C15527			58893	25245954	NIL	NIL	NIL	MNXM2152	NIL	cpd11206
cpd11296	2-hydroxy-5-(methylsulfanyl)-3-oxopent-1-enyl 1-phosphate	<A NAME="S2-hydroxy-5-methylsu" HREF="/compound?orgid=META&id=2-HYDROXY-3-KETO-5-METHYLTHIO-1-PHOSPHOP">2-hydroxy-5-(methylsulfanyl)-3-oxopent-1-enyl 1-phosphate</A>	C15651			50605	44229144	NIL	NIL	NIL	MNXM409	NIL	cpd11296
cpd17159	2-amino-3,7-dideoxy-D-threo-hept-6-ulosonate	<A NAME="S2-amino-37-dideoxy-D" HREF="/compound?orgid=META&id=CPD-10792">2-amino-3,7-dideoxy-D-threo-hept-6-ulosonate</A>	C16850			58859	46878461	NIL	NIL	NIL	MNXM2775	NIL	cpd17159
cpd15413	(3S)-3-hydroxy-L-arginine	<A NAME="S3iSi-3-hydroxy-L-arg" HREF="/compound?orgid=META&id=CPD-15413">(3<i>S</i>)-3-hydroxy-L-arginine</A>	C18473			73938	71581066	NIL	NIL	NIL	MNXM10807	NIL	cpd19737
cpd15889	L-lactyl-2-diphospho-5'-guanosine	<A NAME="SL-lactyl-2-diphospho" HREF="/compound?orgid=META&id=CPD-7601">L-lactyl-2-diphospho-5'-guanosine</A>	C19155			59435	135926623	NIL	NIL	NIL	MNXM2126	NIL	cpd15889
cpd02338	(Z)-3-ureidoacrylate peracid	<A NAME="SiZi-3-ureidoacrylate" HREF="/compound?orgid=META&id=CPD0-2338">(<i>Z</i>)-3-ureidoacrylate peracid</A>	C20231			59889	46173244	NIL	NIL	NIL	MNXM2304	NIL	cpd21464
cpd17039	3-methylbut-3-en-1-yl phosphate	<A NAME="S3-methylbut-3-en-1-y" HREF="/compound?orgid=META&id=CPD-10818">3-methylbut-3-en-1-yl phosphate</A>	C20345			65078	44123422	NIL	NIL	NIL	MNXM11919	NIL	cpd17039
cpd16736	3-geranylgeranylindole	<A NAME="S3-geranylgeranylindo" HREF="/compound?orgid=META&id=CPD-16736">3-geranylgeranylindole</A>	C20525			144391	5374226	NIL	NIL	NIL	MNXM146920	NIL	NIL
cpd24823	4-(beta-D-ribofuranosyl)aminobenzene-5'-phosphate	<A NAME="S4-beta-D-ribofuranos" HREF="/compound?orgid=META&id=CPD-7652">4-(&beta;-D-ribofuranosyl)aminobenzene-5'-phosphate</A>	C20559			72778	71296183	NIL	NIL	NIL	MNXM114455	NIL	cpd24823
cpd15301	caldariellaquinol	<A NAME="Scaldariellaquinol" HREF="/compound?orgid=META&id=CPD-15301">caldariellaquinol</A>	C20623			73388	71464569	NIL	NIL	MTBLC73388	MNXM146126	NIL	NIL
cpd14875	grixazone B	<A NAME="SgrixazoneB" HREF="/compound?orgid=META&id=CPD-14875">grixazone B</A>	C20799			73483	71464561	NIL	NIL	NIL	MNXM114678	NIL	NIL
cpd11652	(R)-2-hydroxy-4-methylpentanoyl-CoA	<A NAME="SiRi-2-hydroxy-4-meth" HREF="/compound?orgid=META&id=CPD-11652">(<i>R</i>)-2-hydroxy-4-methylpentanoyl-CoA</A>	C21089			87119	44237125	NIL	NIL	NIL	MNXM31550	NIL	cpd23040
cpd17040	prenyl phosphate	<A NAME="Sprenylphosphate" HREF="/compound?orgid=META&id=CPD-14332">prenyl phosphate</A>	C21214			88052	18619099	NIL	NIL	NIL	MNXM101100	NIL	cpd17040
cpd15825	keto-L-tagatose	<A NAME="Siketoi-L-tagatose" HREF="/compound?orgid=META&id=CPD-15825"><i>keto</i>-L-tagatose</A>	C21523			134275	10965117	NIL	NIL	NIL	MNXM7487	NIL	NIL
cpd20413	ent-cassa-12,15-dien-2beta,3beta-diol	<A NAME="Sienti-cassa-1215-die" HREF="/compound?orgid=META&id=CPD-20413"><i>ent</i>-cassa-12,15-dien-2&beta;,3&beta;-diol</A>	C21829			138968	131801250	NIL	NIL	NIL	NIL	NIL	NIL
cpd11439	troglitazone	<A NAME="Stroglitazone" HREF="/compound?orgid=META&id=CPD-11439">troglitazone</A>	D00395	***** Diabetes drug		9753	5591	NIL	5389	NIL	MNXM88208	NIL	NIL
cpd02506	sodium tetraborate decahydrate	<A NAME="Ssodiumtetraboratedec" HREF="/compound?orgid=META&id=CPD0-2506">sodium tetraborate decahydrate</A>	D03243			NIL	16211214	HMDB36492	NIL	NIL	MNXM724613	NIL	NIL
cpd02386	iron(II) sulfate	<A NAME="SironIIsulfate" HREF="/compound?orgid=META&id=CPD0-2386">iron(II) sulfate</A>	D04173			75832	24393	NIL	NIL	NIL	MNXM156877	NIL	cpd26483
cpd15862	oxidized factor 390-A	<A NAME="Soxidizedfactor390-A" HREF="/compound?orgid=META&id=CPD-10017">oxidized factor 390-A</A>	NIL			62784	90657369	NIL	NIL	NIL	MNXM47486	NIL	cpd15862
cpd20171	melledonol	<A NAME="Smelledonol" HREF="/compound?orgid=META&id=CPD-20171">melledonol</A>	NIL			168279	46882581	NIL	NIL	NIL	NIL	NIL	NIL
cpd14973	pinobanksin 7-O-glucoside	<A NAME="Spinobanksin7-iOi-glu" HREF="/compound?orgid=META&id=CPD-14973">pinobanksin 7-<i>O</i>-glucoside</A>	NIL			NIL	90658417	NIL	NIL	NIL	MNXM129699	NIL	NIL
cpd11837	24-epicathasterone	<A NAME="S24-epicathasterone" HREF="/compound?orgid=META&id=CPD-11837">24-epicathasterone</A>	NIL			NIL	11144543	NIL	NIL	NIL	MNXM9918	NIL	cpd23100
cpd01431	benzylguanidine	<A NAME="Sbenzylguanidine" HREF="/compound?orgid=META&id=CPD0-1431">benzylguanidine</A>	NIL			NIL	1550473	NIL	1267059	NIL	MNXM43670	NIL	cpd26154
cpd16379	inositol phosphoceramide B (C26)	<A NAME="Sinositolphosphoceram" HREF="/compound?orgid=META&id=CPD-16379">inositol phosphoceramide B (C26)</A>	NIL			60412	90657385	NIL	NIL	NIL	MNXM57489	NIL	NIL
cpd11792	J-109384	<A NAME="SJ-109384" HREF="/compound?orgid=META&id=CPD-11792">J-109384</A>	NIL			NIL	135705573	NIL	4589374	NIL	MNXM18782	NIL	cpd23091
cpd15358	N-(2,3-dihydroxybenzoyl)-L-serine dimer	<A NAME="SiNi-23-dihydroxybenz" HREF="/compound?orgid=META&id=CPD-15358"><i>N</i>-(2,3-dihydroxybenzoyl)-L-serine dimer</A>	NIL			NIL	90659164	NIL	NIL	NIL	MNXM147626	NIL	NIL
cpd01536	(2R,3S,6S)-2,6-diamino-3-hydroxy-diaminopimelate	<A NAME="S2R3S6S-26-diamino-3-" HREF="/compound?orgid=META&id=CPD0-1536">(2R,3S,6S)-2,6-diamino-3-hydroxy-diaminopimelate</A>	NIL			NIL	90658480	NIL	10387312	NIL	MNXM30873	NIL	cpd26202
cpd14874	grixazone A	<A NAME="SgrixazoneA" HREF="/compound?orgid=META&id=CPD-14874">grixazone A</A>	NIL			73482	71464598	NIL	NIL	NIL	MNXM114513	NIL	NIL
cpd15642	UDP-2-acetamido-2,6-dideoxy-beta-L-lyxo-4-hexulose	<A NAME="SUDP-2-acetamido-26-d" HREF="/compound?orgid=META&id=CPD-15642">UDP-2-acetamido-2,6-dideoxy-&beta;-L-<i>lyxo</i>-4-hexulose</A>	NIL			62377	53239803	NIL	NIL	NIL	MNXM4861	NIL	NIL
cpd01545	penem CGP31608	<A NAME="SpenemCGP31608" HREF="/compound?orgid=META&id=CPD0-1545">penem CGP31608</A>	NIL			NIL	44123466	NIL	NIL	NIL	MNXM73095	NIL	cpd26207
cpd14698	(S)-alpha-methylbenzylamine	<A NAME="SS-alpha-methylbenzyl" HREF="/compound?orgid=META&id=CPD-14698">(S)-alpha-methylbenzylamine</A>	NIL			141108	7855572	NIL	NIL	MTBLC35321	MNXM30494	NIL	NIL
cpd02508	ammonium heptamolybdate	<A NAME="Sammoniumheptamolybda" HREF="/compound?orgid=META&id=CPD0-2508">ammonium heptamolybdate</A>	NIL			86244	16211167	NIL	NIL	NIL	MNXM156521	NIL	NIL
cpd12582	chrysobactin	<A NAME="Schrysobactin" HREF="/compound?orgid=META&id=CPD-12582">chrysobactin</A>	NIL			61345	46926322	NIL	NIL	NIL	MNXM46691	NIL	cpd23481
cpd20412	2-amino-2-methyl-1-propanol	<A NAME="S2-amino-2-methyl-1-p" HREF="/compound?orgid=META&id=CPD-20412">2-amino-2-methyl-1-propanol</A>	NIL			NIL	4689313	NIL	NIL	NIL	NIL	NIL	NIL
cpd15611	N-acetylthomosamine	<A NAME="SiNi-acetylthomosamin" HREF="/compound?orgid=META&id=CPD-15611"><i>N</i>-acetylthomosamine</A>	NIL			NIL	90659075	NIL	NIL	NIL	MNXM158423	NIL	NIL
cpd02528	4-ethoxyaniline	<A NAME="S4-ethoxyaniline" HREF="/compound?orgid=META&id=CPD0-2528">4-ethoxyaniline</A>	NIL			85505	9076	NIL	21106155	NIL	MNXM20225	NIL	NIL
cpd02358	6-phosphonouridine 5'-monophosphate	<A NAME="S6-phosphonouridine5-" HREF="/compound?orgid=META&id=CPD0-2358">6-phosphonouridine 5'-monophosphate</A>	NIL			NIL	146037306	NIL	NIL	NIL	MNXM38934	NIL	cpd26475
cpd15681	N-acetyl-beta-L-quinovosamine	<A NAME="SiNi-acetyl-beta-L-qu" HREF="/compound?orgid=META&id=CPD-15681"><i>N</i>-acetyl-&beta;-L-quinovosamine</A>	NIL			NIL	90657484	NIL	NIL	NIL	MNXM158407	NIL	NIL
cpd01394	2'-chloro-2'-deoxyuridine-5'-diphosphate	<A NAME="S2-chloro-2-deoxyurid" HREF="/compound?orgid=META&id=CPD0-1394">2'-chloro-2'-deoxyuridine-5'-diphosphate</A>	NIL			NIL	25202288	NIL	NIL	NIL	MNXM34197	NIL	cpd26130
cpd16494	a beta-D-Gal-(1->4)-beta-D-GlcNAc-(1->3)-[beta-D-GlcNAc-(1->6)]-beta-D-Gal-(1->4)-beta-D-GlcNAc-R	<A NAME="Sabeta-D-Gal-1rarr4-b" HREF="/compound?orgid=META&id=CPD-16494">a &beta;-D-Gal-(1&rarr;4)-&beta;-D-GlcNAc-(1&rarr;3)-[&beta;-D-GlcNAc-(1&rarr;6)]-&beta;-D-Gal-(1&rarr;4)-&beta;-D-GlcNAc-R</A>	NIL			NIL	NIL	NIL	NIL	NIL	MNXM148367	NIL	NIL
cpd16864	2',2'-dihydroxy-2-oxospirilloxanthin	<A NAME="S22-dihydroxy-2-oxosp" HREF="/compound?orgid=META&id=CPD-16864">2',2'-dihydroxy-2-oxospirilloxanthin</A>	NIL			91230	90657233	NIL	NIL	NIL	MNXM147736	NIL	NIL
cpd17158	arginomycin	<A NAME="Sarginomycin" HREF="/compound?orgid=META&id=CPD-17158">arginomycin</A>	NIL			NIL	91820051	NIL	NIL	NIL	MNXM148948	NIL	NIL
cpd15826	keto-D-tagatose 6-phosphate	<A NAME="Siketoi-D-tagatose6-p" HREF="/compound?orgid=META&id=CPD-15826"><i>keto</i>-D-tagatose 6-phosphate</A>	NIL			134283	23615358	NIL	NIL	NIL	MNXM59036	NIL	NIL
cpd15863	oxidized factor 390-G	<A NAME="Soxidizedfactor390-G" HREF="/compound?orgid=META&id=CPD-19661">oxidized factor 390-G</A>	NIL			62786	137181291	NIL	NIL	NIL	MNXM47487	NIL	cpd15863
cpd18033	9,10-dehydrofusarate	<A NAME="S910-dehydrofusarate" HREF="/compound?orgid=META&id=CPD-18033">9,10-dehydrofusarate</A>	NIL			NIL	20463122	NIL	NIL	NIL	MNXM148684	NIL	NIL
cpd01957	2-(1,3-dioxoisoindolin-2-yl)ethanesulfonate	<A NAME="S2-13-dioxoisoindolin" HREF="/compound?orgid=META&id=CPD0-1957">2-(1,3-dioxoisoindolin-2-yl)ethanesulfonate</A>	NIL			NIL	4079888	NIL	3294679	NIL	MNXM32296	NIL	cpd26363
cpd04505	methylarsonate	<A NAME="Smethylarsonate" HREF="/compound?orgid=META&id=METHYLARSONATE">methylarsonate</A>	NIL			33409	5460701	HMDB12258	4574177	NIL	MNXM2131	NIL	cpd04505
cpd02414	1-hydroxy-2-butanone	<A NAME="S1-hydroxy-2-butanone" HREF="/compound?orgid=META&id=CPD0-2414">1-hydroxy-2-butanone</A>	NIL			88390	521300	HMDB31507	13905884	NIL	MNXM56859	NIL	cpd26492
cpd11455	oscillaxanthin	<A NAME="Soscillaxanthin" HREF="/compound?orgid=META&id=CPD-11455">oscillaxanthin</A>	NIL			NIL	146037215	NIL	NIL	NIL	NIL	NIL	NIL
cpd15687	5-cis, 7-trans-3-oxo-tetradecadienoyl-CoA	<A NAME="S5-icisi7-itransi-3-o" HREF="/compound?orgid=META&id=CPD-15687">5-<i>cis</i>, 7-<i>trans</i>-3-oxo-tetradecadienoyl-CoA</A>	NIL			NIL	90657719	NIL	NIL	NIL	MNXM147848	NIL	NIL
cpd03582	dTDP-N-acetylviosamine	<A NAME="SdTDP-iNi-acetylviosa" HREF="/compound?orgid=META&id=CPD-14793">dTDP-<i>N</i>-acetylviosamine</A>	NIL			68675	70678975	NIL	NIL	NIL	MNXM51644	NIL	cpd03582
cpd01535	(2S,3R,6S)-2,6-diamino-3-hydroxydiaminopimelate	<A NAME="S2S3R6S-26-diamino-3-" HREF="/compound?orgid=META&id=CPD0-1535">(2S,3R,6S)-2,6-diamino-3-hydroxydiaminopimelate</A>	NIL			NIL	90659184	NIL	NIL	NIL	MNXM30966	NIL	cpd26201
cpd02597	faropenem	<A NAME="Sfaropenem" HREF="/compound?orgid=META&id=CPD0-2597">faropenem</A>	NIL			51795	65894	NIL	NIL	NIL	NIL	NIL	NIL
cpd01720	2-dimethylbutanoyl-S-methyl-mercaptopropanoate	<A NAME="S2-dimethylbutanoyl-i" HREF="/compound?orgid=META&id=CPD0-1720">2-dimethylbutanoyl-<i>S</i>-methyl-mercaptopropanoate</A>	NIL			NIL	44237239	NIL	NIL	NIL	MNXM51410	NIL	cpd26302
cpd11456	beta,chi-carotene	<A NAME="Sbetachi-carotene" HREF="/compound?orgid=META&id=CPD-11456">&beta;,&chi;-carotene</A>	NIL			NIL	44237268	NIL	NIL	NIL	MNXM13287	NIL	cpd22955
cpd01498	N-amino DAP	<A NAME="SN-aminoDAP" HREF="/compound?orgid=META&id=CPD0-1498">N-amino DAP</A>	NIL			NIL	25201959	NIL	NIL	NIL	MNXM63635	NIL	cpd26186
cpd01557	L-dihydrophenylalanine	<A NAME="SL-dihydrophenylalani" HREF="/compound?orgid=META&id=CPD0-1557">L-dihydrophenylalanine</A>	NIL			NIL	27662	NIL	25737	NIL	MNXM59374	NIL	cpd26212
cpd20411	cyclo(L-glutamyl-glycyl)	<A NAME="ScycloL-glutamyl-glyc" HREF="/compound?orgid=META&id=CPD-20411">cyclo(L-glutamyl-glycyl)</A>	NIL			NIL	7408482	NIL	NIL	NIL	NIL	NIL	NIL
cpd02591	naphthalen-1-yl butanoate	<A NAME="Snaphthalen-1-ylbutan" HREF="/compound?orgid=META&id=CPD0-2591">naphthalen-1-yl butanoate</A>	NIL			NIL	76571	NIL	NIL	NIL	MNXM491373	NIL	NIL
cpd14876	3-acetylamino-4-hydroxybenzaldehyde	<A NAME="S3-acetylamino-4-hydr" HREF="/compound?orgid=META&id=CPD-14876">3-acetylamino-4-hydroxybenzaldehyde</A>	NIL			140534	90657664	NIL	NIL	NIL	MNXM14511	NIL	NIL
cpd01499	N-hydroxy DAP	<A NAME="SN-hydroxyDAP" HREF="/compound?orgid=META&id=CPD0-1499">N-hydroxy DAP</A>	NIL			NIL	25203255	NIL	NIL	NIL	MNXM63803	NIL	cpd26187
cpd02661	2/3-O-Ac-alpha-L-Fuc-(1->3)-alpha-D-Glc-PP-Und	<A NAME="S23-iOi-Ac-alpha-L-Fu" HREF="/compound?orgid=META&id=CPD0-2661">2/3-<i>O</i>-Ac-&alpha;-L-Fuc-(1&rarr;3)-&alpha;-D-Glc-PP-Und</A>	NIL			NIL	NIL	NIL	NIL	NIL	NIL	NIL	NIL
cpd14877	3-acetylamino-4-hydroxybenzoate	<A NAME="S3-acetylamino-4-hydr" HREF="/compound?orgid=META&id=CPD-14877">3-acetylamino-4-hydroxybenzoate</A>	NIL			140533	90657256	NIL	NIL	NIL	MNXM14512	NIL	NIL
cpd02169	a 1-acyl-sn-glycero-3-phosphoglycerol (n-C16:1)	<A NAME="Sa1-acyl-sn-glycero-3" HREF="/compound?orgid=META&id=CPD0-2169">a 1-acyl-sn-glycero-3-phosphoglycerol (n-C16:1)</A>	NIL			NIL	146036937	NIL	NIL	NIL	NIL	1agpg161	NIL
cpd02039	antimonous acid	<A NAME="Santimonousacid" HREF="/compound?orgid=META&id=CPD0-2039">antimonous acid</A>	NIL			49870	6338574	NIL	NIL	NIL	NIL	NIL	NIL
cpd01919	Sb3H3O6	<A NAME="SSbsub3subHsub3subOsu" HREF="/compound?orgid=META&id=CPD0-1919">Sb<sub>3</sub>H<sub>3</sub>O<sub>6</sub></A>	NIL			NIL	45479539	NIL	NIL	NIL	MNXM81584	NIL	cpd26336
cpd11677	hematin	<A NAME="Shematin" HREF="/compound?orgid=META&id=CPD-11677">hematin</A>	NIL			36161	44237360	NIL	NIL	NIL	MNXM56007	NIL	cpd23054
cpd02461	isoguanine	<A NAME="Sisoguanine" HREF="/compound?orgid=META&id=CPD0-2461">isoguanine</A>	NIL			62462	76900	HMDB00403	69351	NIL	MNXM18758	NIL	cpd26506
cpd01329	N-acetylmuramate(beta-methyl)-L-alanyl-D-glutamate	<A NAME="SN-acetylmuramatebeta" HREF="/compound?orgid=META&id=CPD0-1329">N-acetylmuramate(beta-methyl)-L-alanyl-D-glutamate</A>	NIL			NIL	135887860	NIL	NIL	NIL	MNXM63568	NIL	NIL
cpd02182	L-prolinylglycine	<A NAME="SL-prolinylglycine" HREF="/compound?orgid=META&id=CPD0-2182">L-prolinylglycine</A>	NIL			61695	45479568	NIL	NIL	NIL	MNXM7481	progly	cpd15551
cpd02692	ppApp	<A NAME="SppApp" HREF="/compound?orgid=META&id=CPD0-2692">ppApp</A>	NIL			145676	145712531	NIL	NIL	NIL	NIL	NIL	NIL
cpd14700	1-aminotetralin	<A NAME="S1-aminotetralin" HREF="/compound?orgid=META&id=CPD-14700">1-aminotetralin</A>	NIL			NIL	21680022	NIL	17067	NIL	MNXM101272	NIL	NIL
cpd15675	2-trans-6-trans-tridecadienoyl-CoA	<A NAME="S2-itransi-6-itransi-" HREF="/compound?orgid=META&id=CPD-15675">2-<i>trans</i>-6-<i>trans</i>-tridecadienoyl-CoA</A>	NIL			NIL	90658431	NIL	NIL	NIL	MNXM147744	NIL	NIL
cpd17456	reduced factor 430	<A NAME="Sreducedfactor430" HREF="/compound?orgid=META&id=CPD-17456">reduced factor 430</A>	NIL			NIL	NIL	NIL	NIL	NIL	MNXM160809	NIL	NIL
cpd01297	2-deoxy-2-fluoro-beta-D-galactopyranosyl fluoride	<A NAME="S2-deoxy-2-fluoro-bet" HREF="/compound?orgid=META&id=CPD0-1297">2-deoxy-2-fluoro-&beta;-D-galactopyranosyl fluoride</A>	NIL			49145	7191874	NIL	5528419	NIL	MNXM34992	NIL	cpd26068
cpd00792	reduced factor 420-2	<A NAME="Sreducedfactor420-2" HREF="/compound?orgid=META&id=RED-COENZYME-F420">reduced factor 420-2</A>	NIL			57530	46878391	NIL	NIL	NIL	MNXM520	NIL	cpd00792
