## Supplementary material for "Decomposition potential and population structure among active microbial communities in deep salt marsh sediments": Table S7

### Sheet: Sheet2
Table S7. Gene detection in the Benzoyl-CoA pathway within MAGs of the BA1 subnetwork community. The columns include the name of the MAG,
the Taxonomy, and a presence (1) and absence (0) matrix for each gene examined in the pathway.
MAG	Taxonomy (Class.Order.Family)	bcrC	bcrB	bcrA	bcrD
s_SalMarSW160110MG_4_8867924_Bin_57_1	Bathyarchaeia.BA1	0	0	1	1
s_SalMarWE160170MG_2_8859029_Bin_1_2	Desulfobacterota.B25-G16	0	1	0	0
s_SalMarWE160190MG_2_8859115_Bin_7	Desulfobacterota.B25-G16	0	1	0	0
s_SalMarSW160190MG_3_8917615_Bin_13_1	Desulfobacterota.B25-G16	1	0	0	0
s_SalMarWE160370MG_2_8917056_Bin_39	Dehalococcoidia.E44-bin15	1	0	0	0
