## Supplementary material for "Decomposition potential and population structure among active microbial communities in deep salt marsh sediments": Table S8

### Sheet: Sheet1
Table S8. Analysis of depth, site, and core on SNV composition in six high coverage and widespread MAGs
from the Bathyarcheaia BA1 subnetwork.
MAG	Variable	R2	p-value
Bin_53 GIF9 - AB-539-J10	depth	0.08234	0.08369
Bin_53 GIF9 - AB-539-J10	site	0.2368	0.0004
Bin_53 GIF9 - AB-539-J10	core*depth	0.41641	0.0003
Bin_1_1 - GIF9 - AB-539-J10	depth	0.04713	0.4393
Bin_1_1 - GIF9 - AB-539-J10	site	0.23487	0.0003
Bin_1_1 - GIF9 - AB-539-J10	core*depth	0.35947	0.0002
Bin_36 Sedimentisphaerales - SG8-4	depth	0.08002	0.1077
Bin_36 Sedimentisphaerales - SG8-4	site	0.07938	0.1007
Bin_36 Sedimentisphaerales - SG8-4	core*depth	0.27087	0.006999
Bin_7 Desulfatiglandales - B25-G16	depth	0.09014	0.0178
Bin_7 Desulfatiglandales - B25-G16	site	0.07735	0.0355
Bin_7 Desulfatiglandales - B25-G16	core*depth	0.25105	0.0006999
Bin_13_1 Desulfatiglandales - B25-G16	depth	0.09027	0.08229
Bin_13_1 Desulfatiglandales - B25-G16	site	0.17795	0.0002
Bin_13_1 Desulfatiglandales - B25-G16	core*depth	0.35835	0.0004
Bin_31_1 Desulfatiflandales - E44-bi88	depth	0.14787	0.004
Bin_31_1 Desulfatiflandales - E44-bi88	site	0.17508	0.0007999
Bin_31_1 Desulfatiflandales - E44-bi88	core*depth	0.40404	9.999e-05
